# Sex differences in the impact of nerve injury on Locus Coeruleus function and behaviour in mice

**DOI:** 10.1101/2024.11.06.622052

**Authors:** Patricia Mariscal, Adrián Martínez-Cortés, Meritxell Llorca-Torralba, Jone Razquin, Cristina Miguelez, Cristina Ulecia-Morón, Borja García-Bueno, Juan Carlos Leza, Lidia Bravo, Esther Berrocoso

## Abstract

Chronic pain often coexists with stress-related disorders such as anxiety and depression, with a higher prevalence in women. Rodent studies reveal significant sex differences in pain and stress-related behaviours, emphasising the need to explore underlying neurobiological mechanisms. The locus coeruleus (LC), the main noradrenergic nucleus in the brainstem, plays a crucial role in modulating pain and stress responses and exhibits sex-specific characteristics.

In this study, we investigated the effects of neuropathic pain on the LC in male and female mice, focusing on sensory thresholds, emotional states, and cognitive function. Nerve injury caused immediate sensory hypersensitivity in both sexes, while depressive-like behaviours and cognitive impairments emerged only after prolonged injury. Interestingly, anxiety-like behaviours and heightened fear conditioning were exclusive to males, which correlated with specific structural and functional changes in the male LC, such as increased noradrenergic cell counts, larger somato-dendritic volume, and greater neuron excitability. In females, however, neuronal excitability was reduced. Chemogenetic inhibition of LC neurons alleviated depressive- and anxiety-like behaviours, as well as fear conditioning, but only in males.

Overall, neuropathic pain induces distinct behavioural and neurobiological responses in males and females, challenging traditional views on female vulnerability to pain-induced anxiety and highlighting the need for sex-specific LC-targeted therapies.
