## Supplementary material for "Sex differences in the impact of nerve injury on Locus Coeruleus function and behaviour in mice": Source data: Figure 1 source data.xlsx

### Sheet: Figure 1
Figure 1. Sensory, emotional and cognitive consequences of neuropathic pain in male and female C57BL/6J mice.
Figure 1B - Mechanical hypersensitivity measured using von Frey filament stimulation (in grams), tested 2-3 weeks or 7-11 weeks post-surgery.
Force (g)	2-3 weeks					2-3 weeks					7-11 weeks					7-11 weeks
	Male					Female					Male					Female
	Sham		CCI			Sham		CCI			Sham		CCI			Sham		CCI
	Ipsi	Contra	Ipsi	Contra		Ipsi	Contra	Ipsi	Contra		Ipsi	Contra	Ipsi	Contra		Ipsi	Contra	Ipsi	Contra
	3.75	3.25	0.95	3.3		0.95	3.3	2.6	3.75		5	4.75	2.5	4.5		3.1	4.15	2.7	5
	4.25	3.55	1.15	3.55		1.15	3.55	2.45	3.85		4.5	4.7	2.7	3.9		3.6	3.95	3.2	4.9
	4.15	3.65	1.25	3.75		1.25	3.75	2.35	4.15		4.25	3.95	2.25	5		4.95	4.5	2.9	4.55
	4.5	3.65	1.6	4.05		1.6	4.05	1.8	4.25		2.95	3.55	3.1	4.05		4.85	4.7	2.7	4.5
	4.65	4.25	1.75	4.25		1.75	4.25	1.85	4.45		5	3.75	2.15	5		4.3	4.15	2.5	3.95
	4.75	4.2	1.75	4.35		1.75	4.35	1.7	4.55		4.15	4.95	2.5	4.55		4.9	4.15	3	4.6
	4.75	4.45	1.8	4.55		1.8	4.55	1.75	4.75		4.15	3.25	3.4	3.45		3.85	3.65	2.9	4.5
	4.85	4.75	2	4.85		2	4.85	1.4	5		3.9	4.1	2.6	3.7		4.85	4	3.3	4.3
	5	4.65	2	4.95		2	4.95	1.3	4.95		4.2	4.5	2.75	3.95		4.1	4.8	1.9	4.7
	5	5	2.55	5		2.55	5	0.9	4.95		3.5	4	2.05	4.95				1.9	4.25
Shapiro-Wilk test
W	0.9122	0.9457	0.9605	0.9447		0.909	0.977	0.9577	0.9209		0.9375	0.9599	0.9523	0.9102		0.8912	0.9397	0.8946	0.9748
P value	0.2968	0.6184	0.7917	0.6064		0.2741	0.9472	0.7595	0.3648		0.5256	0.7845	0.6963	0.2825		0.2053	0.5787	0.1907	0.9312
Passed normality test	Yes	Yes	Yes	Yes		Yes	Yes	Yes	Yes		Yes	Yes	Yes	Yes		Yes	Yes	Yes	Yes
Two-way ANOVA	F (DFn, DFd)	P value				F (DFn, DFd)	P value				F (DFn, DFd)	P value				F (DFn, DFd)	P value
Interaction	F (1, 36) = 83,23	P<0,0001			Interaction	F (1, 36) = 63,49	P<0,0001			Interaction	F (1, 36) = 24,33	P<0,0001			Interaction	F (1, 34) = 37,55	P<0,0001
Paw	F (1, 36) = 42,81	P<0,0001			Paw	F (1, 36) = 57,57	P<0,0001			Paw	F (1, 36) = 23,76	P<0,0001			Paw	F (1, 34) = 33,65	P<0,0001
Surgery	F (1, 36) = 70,47	P<0,0001			Surgery	F (1, 36) = 37,85	P<0,0001			Surgery	F (1, 36) = 16,56	P=0,0002			Surgery	F (1, 34) = 17,79	P=0,0002
Figure 1C - Depressive-like behaviour assessed by the tail suspension test (TST), represented by immobility time (in seconds), tested 2-3 weeks or 7-11 weeks post-surgery.
Immobility (s)	2-3 weeks			2-3 weeks			7-11 weeks			7-11 weeks
	Male			Female			Male			Female
	Sham	CCI		Sham	CCI		Sham	CCI		Sham	CCI
	76	169		40	160		167	121		81	145
	157	160		131	97		148	225		93	217
	181	113		150	175		113	200		125	170
	62	1.78		136	200		164	96		172	136
	169	96		187	155		126	182		174	145
	123	167		119	181		88	241		92	118
	154	76		202	81		117	176		117	124
	72	143		217	115		97	170		145	225
	129	165		121	198		124	146		133	216
	136	184		169	57		188	149		162	169
Shapiro-Wilk test
W	0.9105	0.8593		0.9428	0.916		0.957	0.9847		0.931	0.8859
P value	0.2843	0.075		0.5848	0.3251		0.7515	0.9854		0.458	0.1525
Passed normality test	Yes	Yes		Yes	Yes		Yes	Yes		Yes	Yes
	Unpaired Student's t-test			Unpaired Student's t-test			Unpaired Student's t-test			Unpaired Student's t-test
	t (df)	P value		t (df)	P value		t (df)	P value		t (df)	P value
	t (18) = 0,0705	P = 0,9446		t (18) = 0,2329	P = 0,8185		t (18) = 2,139	P = 0,0464		t (18) = 2,234	P = 0,0384
Figure 1D - Anxiety-like behaviour assessed by the percentage of time spent in the central zone in the Open Field (OF) test, at 7-11 weeks after CCI surgery.
Time in centre (%)	7-11 weeks			7-11 weeks
	Male			Female
	Sham	CCI		Sham	CCI
	25.58	14.04		21.91	10.56
	17.16	7.38		11.32	24.35
	16.19	14.86		7.67	15.92
	17.97	21.21		9.73	8.34
	25.77	12.55		7	18.62
	28.18	20.19		7.87	24.15
	33.33	29.32		18.43	22.74
	33.03	11.95		31.11	17.15
	21.39	5.69		12.09	18.01
	34.36	15.61		29.05	22.85
Shapiro-Wilk test
W	0.9062	0.9541		0.8533	0.9055
P value	0.2562	0.7167		0.0635	0.2515
Passed normality test	Yes	Yes		Yes	Yes
	Unpaired Student's t-test			Unpaired Student's t-test
	t (df)	P value		t (df)	P value
	t (18) = 3,232	P = 0,0046		t (18) = 0,7919	P = 0,4387
Figure 1E - Locomotor activity assessed in the Open Field (OF) test represented as total distance travelled, at 7-11 weeks after CCI surgery.
Total distance (AU)	7-11 weeks			7-11 weeks
	Male			Female
	Sham	CCI		Sham	CCI
	3916.86	3553.26		2721.65	3729.51
	3643.48	2745.55		3119.32	2633.95
	3538.12	2400.12		3512.53	2525.64
	3731.38	3376.73		3246.82	2154.28
	3297.89	3211.96		3653.21	2826.12
	3992.08	3125.88		1898	3008.08
	2487.99	2824.06		2632.82	2577.4
	2820.6	3487.76		4129.79	2854.77
	2978.07	2281.43		2171.83	3437.59
	2530.12	3550.86		3508.89	2166.85
Shapiro-Wilk test
W	0.919	0.9		0.9677	0.9409
P value	0.3488	0.2193		0.8687	0.5635
Passed normality test	Yes	Yes		Yes	Yes
	Unpaired Student's t-test			Unpaired Student's t-test
	t (df)	P value		t (df)	P value
	t (18) = 1,031	P = 0,3164		t (18) = 0,9851	P = 0,3376
Figure 1F - Stress-induced anxiety via acute lipopolysaccharide (LPS) systemic administration in the OF test, represented as the percentage of time spent in the central zone, total distance travelled and thigmotaxis, at 7-11 weeks after CCI surgery.
Time in centre (%)	7-11 weeks			7-11 weeks			7-11 weeks			7-11 weeks
	Male			Male			Female			Female
	Sham			CCI			Sham			CCI
	PBS	LPS		PBS	LPS		PBS	LPS		PBS	LPS
	21.86	33.24		12.75	2.99		24.5	13.53		19.33	1.13
	27.49	37.86		11.95	0.64		21.64	0.97		26.61	8.19
	23.31	3.03		24.96	1.38		16.63	1.9		14.46	14.77
	17.35	17.77		23.04	6.83		19.09	1.19		17.67	2.68
	32.21	0.83		16.4	1.11		30.62	1.89		13.99	3.02
	15.19	0.43		14.13	1.05		11.97	1.33		18.82	39,99*
	14.13	0.94		25.06	1.09		17.7	4.16			3.69
	25.39	1.75		20.16	7.18		19.45	3.96			3.74
	37.99			16.86	4.13		16.45	1.51			16.25
	24				2.85			9.6
	22.23				0.93
					1.93
Shapiro-Wilk test
W	0.9539	0.7502		0.9063	0.8004		0.945	0.7331		0.8837	0.8127
P value	0.6943	0.0082		0.2907	0.0095		0.6358	0.0022		0.2867	0.039
Passed normality test	Yes	No		Yes	No		Yes	No		Yes	No
	Mann-Whitney U test			Mann-Whitney U test			Mann-Whitney U test			Mann-Whitney U test
	(U)	P value		(U)	P value		(U)	P value		(U)	P value
	23	P = 0,0908		0	P <0,0001		1	P <0,0001		4	P = 0,0080
Total distance (AU)	7-11 weeks			7-11 weeks			7-11 weeks			7-11 weeks
	Male			Male			Female			Female
	Sham			CCI			Sham			CCI
	PBS	LPS		PBS	LPS		PBS	LPS		PBS	LPS
	5692.95	1549.51		6836.08	1221.63		8081.59	1387.46		5835.33	977.47
	5725.37	6306.35		6723.58	1046.62		5307.41	1003.86		7760.95	1131.5
	4732.75	1315.07		8418.13	1231.91		6701.99	944.85		6645.15	2908.98
	7007.19	3892.15		7618.21	1463.25		5041.26	1024.38		7498.95	1174.35
	7601.93	834.5		10083.5	556.26		7273.34	763.71		8078.9	821.52
	8103.62	613.43		9494.98	940.75		6708.4	1751.21		5085.86	607.16
	7317.44	1253.72		7007.21	1306.81		6709.96	1588.9			1630.54
	7328.41	828.7		7433.79	1732.4		5161.57	2185.89			2586.83
	6314.32			8433.03	1491.05		6877.07	608.77			963.23
	8268.07				1616.96			1276.18
	8755.34				769.59
					1044.01
Shapiro-Wilk test
W	0.9617	0.7378		0.9095	0.9804		0.8958	0.9606		0.9301	0.8324
P value	0.7925	0.006		0.3123	0.9851		0.2289	0.7928		0.5806	0.0475
Passed normality test	Yes	No		Yes	Yes		Yes	Yes		Yes	No
	Mann-Whitney U test			Unpaired Student's t-test			Unpaired Student's t-test			Mann-Whitney U test
	(U)	P value		t (df)	P value		t (df)	P value		(U)	P value
	3	P = 0,0002		t (19) = 18,86	P <0,0001		t (17) = 14,15	P <0,0001		0	P = 0,0004
Thigmotaxis ratio	7-11 weeks			7-11 weeks			7-11 weeks			7-11 weeks
	Male			Male			Female			Female
	Sham			CCI			Sham			CCI
	PBS	LPS		PBS	LPS		PBS	LPS		PBS	LPS
	0.55	0.3		0.84	1.51		0.49	0.81		0.62	1.94
	0.42	0.22		0.87	2.19		0.56	2.01		0.44	1.89
	0.52	1.51		0.48	1.85		0.7	1.71		0.77	0.76
	0.68	0.67		0.52	1.13		0.63	1.92		0.67	1.79
	0.32	2.08		0.71	1.95		0.36	1.71		0.79	1.51
	0.75	2.36		0.78	1.97		0.87	1.87		0.63	0.18
	0.78	2.02		0.47	1.96		0.67	1.36			1.42
	0.47	1.75		0.48	1.11		0.62	1.38			1.51
	0.82			0.6	1.37		0.71	1.81			1.39282
	0.21				1.53			0.218464
	0.5				2.03
					1.71
Shapiro-Wilk test
W	0.9601	0.8837		0.865	0.9241		0.9741	0.8322		0.9189	0.8531
P value	0.7724	0.204		0.1086	0.3213		0.9276	0.0355		0.4974	0.0805
Passed normality test	Yes	Yes		Yes	Yes		Yes	No		Yes	Yes
	Unpaired Student's t-test			Unpaired Student's t-test			Mann-Whitney U test			Unpaired Student's t-test
	t (df)	P value		t (df)	P value		(U)	P value		t (df)	P value
	t (17) = 3,116	P = 0,0063		t (19) = 8,147	P <0,0001		10	P = 0,0028		t (13) = 3,023	P = 0,0098
Figure 1G - Response to an aversive stimulus in the fear conditioning (FC) test at 7-11 weeks post-surgery.
FC Conditioning - Freezing (%)	7-11 weeks										7-11 weeks										7-11 weeks				7-11 weeks
	Male										Female										Male				Female
	Sham				CCI						Sham				CCI						Sham	CCI			Sham	CCI
	CtxA	T1	T2	T3	CtxA	T1	T2	T3			CtxA	T1	T2	T3	CtxA	T1	T2	T3			168.8	204.8			168.1	206.1
	15.6	67.2	93.6	81.47	10.27	68.27	88.8	85.2			37.02	41.47	61.07	94.13	57.64	65.07	78.13	68.13			157.3	221.8			151	102.3
	17.38	60.53	76.13	46.8	14.62	82.53	87.73	88.53			13.42	24.53	71.87	95.73	8.98	43.47	23.87	60.93			160.8	253.4			147.8	121.3
	10.27	42.13	64.93	90.27	45.02	87.2	96.67	94			19.29	22.53	70.4	90.53	10.53	16.93	55.47	87.33			151.4	235.2			155.6	112.8
	19.24	48.13	63.6	78.8	24.13	76.13	99.07	95.87			34.58	20.13	78.13	80.13	8.53	21.07	62.53	49.87			138.5	150.8			142.1	187.9
	15.82	42.27	60.93	80.67	18.4	32.93	64.4	88.53			6.89	22.67	87.47	57.07	16	59.6	73.47	93.6			163.6	198.4			121.6	139.4
	13.16	15.07	68.8	96	21.42	60.67	80.53	92.93			14.98	27.47	46.13	81.07	21.11	57.07	77.87	82			130.2	145.4			140.7	92.69
	21.02	31.07	80	84.13	5.78	26.8	92.27	46.93			30.13	34.53	61.07	60.13	17.69	24.53	69.6	72.93			150.9	217.7			111	70.91
	8.62	29.73	57.2	77.87	28.13	65.07	90.67	95.73			12.58	25.2	43.73	71.6	14.58	22.4	25.73	74.53				170.4				119.4
	10.36	19.47	80.8	90.8	5.16	49.2	69.73	97.73							16.89	16.13	25.87	40.93				220.2
					43.07	51.33	97.33	100							14.58	25.87	52.93	66.53				168.6
					7.69	37.47	79.33	95.87														201.5		Shapiro-Wilk test
					5.56	57.87	91.33	99.07												Shapiro-Wilk test				W	0.9535	0.9176
Shapiro-Wilk test										Shapiro-Wilk test										W	0.9451	0.9535		P value	0.7463	0.3725
W	0.9321				0.8848					W	0.8828				0.9842					P value	0.6621	0.6881		Passed normality test	Yes	Yes
P value	0.6068				0.3594					P value	0.3506				0.9261					Passed normality test	Yes	Yes
Passed normality test	Yes				Yes					Passed normality test	Yes				Yes										Unpaired Student's t-test
																					Mann-Whitney U test				t (df)	P value
	Repeated-measures ANOVA										Repeated-measures ANOVA										(U)	P value			t(15) = 0.8478	P=0.4099
	F (DFn, DFd)	P value									F (DFn, DFd)	P value									13	P=0,0055
Interaction	F(3,57) = 1.219	P=0.3110								Interaction	F(3,46) = 1.824	P=0.1554
Surgery	F(1, 19) = 8.810	P=0.0079								Surgery	F(1, 16) = 0.442	P=0.5156
Trials	F(3, 57) = 129.166	P<0,0001								Trials	F(3, 46) = 65.281	P<0,0001
FC Test - Freezing (%)	7-11 weeks										7-11 weeks									FC Conditioning - Freezing (AUC)	7-11 weeks				7-11 weeks
	Male										Female										Male				Female
	Sham			CCI							Sham			CCI							Sham	CCI			Sham	CCI
	CtxB	T1	T2	CtxB	T1	T2					CtxB	T1	T2	CtxB	T1	T2					134.1	159			156.2	174.7
	45.07	67.47	88.27	46.04	88.67	94.67					57.91	85.87	82.67	66.04	92.13	99.07					139.1	142.5			149.6	165.8
	40.27	87.6	62.8	51.64	78.67	76					32.58	87.6	91.47	37.64	97.47	99.07					166.5	153.4			173.4	164.6
	46.8	93.07	100	63.07	73.47	96.8					56.93	98.27	93.33	35.02	97.87	98.4					113	177.6			139.5	132.3
	34.09	56.93	78	58.44	99.6	97.47					50.93	18.8	53.73	31.6	66.53	100					152	178.7			160.9	81.52
	58.22	92.13	61.6	63.69	99.07	95.6					23.29	77.87	100	59.02	24.27	55.47					174.9	154.4			144.3	142.6
	54.27	97.73	100	45.82	84.27	94.4					40.84	99.47	82	39.02	79.2	87.73					156	148.3			150.2	102.4
	40.58	85.73	100	16.4	91.73	96.67					68.53	77.33	65.33	31.96	60	52.93					163.6	179.3				120.4
	40.49	95.33	96.13	60.27	100	98.27					56.93	78.93	85.6	16.58	65.33	93.47					169.4	160.9				160.7
	56.62	98.93	84.27	41.51	90.13	100								49.16	90.27	91.6						161.2
				22.71	100	99.73																179.9
				62	100	97.87																150.5
				40.18	83.07	94.67				Shapiro-Wilk test										Shapiro-Wilk test				Shapiro-Wilk test
Shapiro-Wilk test										W	0.8333			0.9255						W	0.9267	0.8859		W	0.9592	0.9246
W	0.7581			0.8196						P value	0.1968			0.4719						P value	0.4502	0.1043		P value	0.812	0.4314
P value	0.0179			0.1623						Passed normality test	Yes			Yes						Passed normality test	Yes	yes		Passed normality test	Yes	yes
Passed normality test	No			Yes
																					Unpaired Student's t-test				Unpaired Student's t-test
	Repeated-measures ANOVA									Repeated-measures ANOVA											t (df)	P value			t (df)	P value
	F (DFn, DFd)	P value								F (DFn, DFd)	P value										t(19) = 1.384	0.1825			t(14) = 1.187	0.2549
Interaction	F(2,38) = 0.684	P=0.5108							Interaction	F(2,30) = 0.553	P=0.5807
Surgery	F(1,19) = 2.279	P=0.1475							Surgery	F(1, 15) = 0.112	P=0.7430
Trials	F(2,38) = 98.414	P<0,0001							Trials	F(2, 30) = 24.413	P<0,0001
Figure 1H - Discrimination index (DI) between objects using a completely different novel object in the NOR test.
Discrimination index	7-11 weeks			7-11 weeks
	Male			Female
	Sham			CCI
	PBS	LPS		PBS	LPS
	0.442	0.242		0.444	-0.298
	0.453	0.286		0.609	0.242
	0.289	0.252		0.288	-0.12
	0.322	0.336		0.373	-0.081
	0.241	0.394		0.316	0.011
	0.59	0.223		0.234	0.403
	-0.01	0.197		0.667	0.269
	0.642	0.046		-0.009	-0.034
	0.302	-0.069		0.386	0.209
	0.373	-0.092		0.5	0.633
	0.712			0.572
	0.187
	0.202
Shapiro-Wilk test
W	0.9729	0.9002		0.963	0.9726
P value	0.926	0.2202		0.8091	0.9137
Passed normality test	Yes	Yes		Yes	Yes
	Unpaired Student's t-test			Unpaired Student's t-test
	t (df)	P value	Unpaired Student's t-test	t (df)	P value
	t (21) = 2,334	P = 0,0296		t (19) = 2,652	P = 0,0157
Figure 1I - Discrimination index (DI) between objects using a similar novel object in the NOR test.
Discrimination index	7-11 weeks			7-11 weeks
	Male			Female
	Sham			CCI
	PBS	LPS		PBS	LPS
	-0.331	0.035		0.512	-0.133
	-0.198	-0.243		0.293	-0.463
	0.155	-0.034		0.263	0.069
	0.23	-0.13		0.2	0.333
	-0.241	0.113		0.404	-0.462
	-0.133	-0.132		-0.05	0.467
	0.182	-0.156		0.294	-0.352
	-0.478	-0.112		0.2	0.185
	0.4	0.286		0.308	-0.234
	0	0.214		0.66	-0.302
	-0.098
Shapiro-Wilk test
W	0.9792	0.9285		0.9517	0.9178
P value	0.9617	0.4329		0.6881	0.3386
Passed normality test	Yes	Yes		Yes	Yes
	Unpaired Student's t-test			Unpaired Student's t-test
	t (df)	P value		t (df)	P value
	t (19) = 0,3089	P = 0,7607		t (18) = 3,268	P = 0,0043
