## Supplementary material for "Sex differences in the impact of nerve injury on Locus Coeruleus function and behaviour in mice": Source data: Figure 1-figure supplement 1 source data.xlsx

### Sheet: Figure 1-figure supplement 1
Figure 1-figure supplement 1.
Figure 1-figure supplement 1A - Evaluation of cold hypersensitivity assessed using the acetone test, represented as the time of response (in seconds) in male and female mice at 2-3 weeks and 7-11 weeks post-surgery.
Time of response (s)	2-3 weeks					2-3 weeks					7-11 weeks					7-11 weeks
	Male					Female					Male					Female
	Sham		CCI			Sham		CCI			Sham		CCI			Sham		CCI
	Ipsi	Contra	Ipsi	Contra		Ipsi	Contra	Ipsi	Contra		Ipsi	Contra	Ipsi	Contra		Ipsi	Contra	Ipsi	Contra
	2.55	2.25	12.51	2.55		2.21	2.97	8.51	2.75		2.37	1.53	12.9	2.32		1.65	2.36	12.7	2.56
	1.52	3.52	13.47	2.84		3.52	3.81	8.96	3.14		2.13	2.2	15.6	0.99		2.79	3.25	12.5	2.67
	2.78	4.12	17.32	2.78		4.18	3.86	11.1	2.25		3.37	5.28	12.5	1.19		1.94	2.39	12	2.81
	3.44	2.79	10.05	3.28		1.98	3.09	11.3	2.39		1.4	3.08	10.7	3.32		3.77	2.21	9.96	2.37
	2.8	2.14	14.66	3.307		1.57	1.59	11.4	2.59		1.82	4.14	10.2	1.83		3.82	2.47	10.7	2.5
	1.28	1.01	17.36	1.017		2.58	1.85	13.6	2.91		0.98	1.47	17.2	1.47		1.35	1.66	10.8	2.04
	4.86	1.44	10.88	1.323		1.62	1.37	13.1	2.4		2.05	1.49	11	0.64		1.96	1.73	12.6	3.69
	1.52	1.79	14.51	2.687		1.01	2.24	8.97	1.96		3.27	3.05	13.7	1.87		2.97	3.96	11	3.38
	1.3	1.69	9.117	3.793		2.97	3.78	15.1	2.72		1.33	1.23	15	1.63		3.09	3.21	9.96	2.16
	3.16	3.79	15.36	3.3		2.68	3.65	12	2.36		2.07	1.88	9.72	1.24		2.57	2.17	10.7	3.62
Shapiro-Wilk test
W	0.9014	0.9384	0.947	0.8751		0.98	0.8736	0.9451	0.9831		0.9305	0.8669	0.9474	0.9329		0.9451	0.9156	0.8762	0.907
P value	0.2271	0.5356	0.6337	0.1147		0.9652	0.11	0.6106	0.9797		0.4532	0.092	0.6383	0.4769		0.6106	0.3215	0.1179	0.2611
Passed normality test	Yes	Yes	Yes	Yes		Yes	Yes	Yes	Yes		Yes	Yes	Yes	Yes		Yes	Yes	Yes	Yes
Two-way ANOVA	F (DFn, DFd)	P value			Two-way ANOVA	F (DFn, DFd)	P value			Two-way ANOVA	F (DFn, DFd)	P value			Two-way ANOVA	F (DFn, DFd)	P value
Interaction	F (1, 36) = 101,0	P<0,0001			Interaction	F (1, 36) = 127,8	P<0,0001			Interaction	F (1, 36) = 146,3	P<0,0001			Interaction	F (1, 36) = 261,4	P<0,0001
Paw	F (1, 36) = 103,6	P<0,0001			Paw	F (1, 36) = 107,2	P<0,0001			Paw	F (1, 36) = 124,3	P<0,0001			Paw	F (1, 36) = 267,7	P<0,0001
Surgery	F (1, 36) = 110,0	P<0,0001			Surgery	F (1, 36) = 113,1	P<0,0001			Surgery	F (1, 36) = 105,2	P<0,0001			Surgery	F (1, 36) = 291,8	P<0,0001
Figure 1-figure supplement 1B - Thermal hyperalgesia evaluated in the plantar test, represented as the latency of paw withdrawal (in seconds) to a heat stimulus at 7-11 weeks post surgery.
Paw withdrawal (s)	7-11 weeks					7-11 weeks
	Male					Female
	Sham		CCI			Sham		CCI
	Ipsi	Contra	Ipsi	Contra		Ipsi	Contra	Ipsi	Contra
	23.3	24.8	7.8	15		15	15	8.7	21
	30	17	8.9	14.7		30	30	7.7	15
	30	21.6	11.2	16.5		18	13	7.6	4.5
	30	30	11.2	13.6		20	18	8.5	25
	30	19.4	9.9	30		10	9	12	22
	21.4	18.9	11.4	18.4		12	17	5.9	15
	12.9	16	8.2	18		15	14	8	13
	6.1	6.1	9.1	18.6		17	17	8.2	12
	29	28	9	17.9				9.3	18
			6.6	29.1				13	21
Shapiro-Wilk test
W	0.7792	0.9549	0.9361	0.7777		0.8938	0.8507	0.884	0.9526
P value	0.0118	0.7437	0.5104	0.0078		0.2538	0.0969	0.1448	0.6988
Passed normality test	No	Yes	Yes	No		Yes	Yes	Yes	Yes
					Two-way ANOVA	F (DFn, DFd)	P value
	Kruskal-Wallis statistic	P value			Interaction	F (1, 32) = 5,458	P = 0,0259
	16.97	P = 0,0007			Paw	F (1, 32) = 4,216	P = 0,0483
					Surgery	F (1, 32) = 5,392	P = 0,0268
Figure 1-figure supplement 1C - Latency to immobility (seconds) and the percentage of mice exhibiting clasping, curling, swinging and climbing behaviours in the TST at 2-3 weeks post-surgery.
Latency to immobility (s)	2-3 weeks			2-3 weeks				Animals presenting behaviour (%)	2-3 weeks					2-3 weeks
	Male			Female					Male					Female
	Sham	CCI		Sham	CCI				Sham					Sham
	92.03	51.71		122.16	81.65				Clasping	Curling	Swinging	Climbing		Clasping	Curling	Swinging	Climbing
	76.5	111.22		102.5	53.72				30	100	90	10		10	100	100	20
	50.53	83.25		56.19	53.82				CCI					CCI
	106.1	111.38		72.56	59.85				Clasping	Curling	Swinging	Climbing		Clasping	Curling	Swinging	Climbing
	100.53	75.93		64.9	91.57				70	100	80	20		50	90	100	30
	69.84	57.03		83.54	99.83
	111.16	83.03		59.77	94.61
	104.24	68.28		40.49	85.36					Chi-squared test (χ²(df))					Chi-squared test (χ²(df))
	93.84	62.57		123.33	58.13				% Clasping	χ²(1) = 32***				% Clasping	χ²(1) = 38.10***
	57.81	54.98		56.43	74.26				% Curling	χ²(1) = 0				% Curling	χ²(1) = 10.53
Shapiro-Wilk test									% Swinging	χ²(1) = 3.922				% Swinging	χ²(1) = 0
W	0.9135	0.8856		0.9017	0.8961				% Climbing	χ²(1) = 3.922				% Climbing	χ²(1) = 2.667
P value	0.3061	0.1511		0.2288	0.1983
Passed normality test	Yes	Yes		Yes	Yes
	Unpaired Student's t-test			Unpaired Student's t-test
	t (df)	P value		t (df)	P value
	t (18) = 1,074	P = 0,2970		t (18) = 0,2710	P = 0,7895
Figure 1-figure supplement 1D - Latency to immobility (seconds) and the percentage of mice exhibiting clasping, curling, swinging and climbing behaviours in the TST at 7-11 weeks post-surgery.
Latency to immobility (s)	7-11 weeks			7-11 weeks				Animals presenting behaviour (%)	7-11 weeks					7-11 weeks
	Male			Female					Male					Female
	Sham	CCI		Sham	CCI				Sham					Sham
	94	108		94	66				Clasping	Curling	Swinging	Climbing		Clasping	Curling	Swinging	Climbing
	97	78		50	79				21.25	87.5	95	13.89		20	70	80	47.22
	78	50		83	95				CCI					CCI
	61	115		60	94				Clasping	Curling	Swinging	Climbing		Clasping	Curling	Swinging	Climbing
	95	91		87	70				76.25	93.75	88.75	18.33		54.17	87.5	66.67	33.33
	73	63		101	107
	103	76		81	128
	98	99		82	98					Chi-squared test (χ²(df))					Chi-squared test (χ²(df))
	85	102		105	80				% Clasping	χ²(1) = 60.55***				% Clasping	χ²(1) = 24.80***
	66	95		125	99				% Curling	χ²(1) = 2.772				% Curling	χ²(1) = 8.767
Shapiro-Wilk test									% Swinging	χ²(1) = 2.446				% Swinging	χ²(1) = 4.338
W	0.9149	0.9562		0.9706	0.9534				% Climbing	χ²(1) = 0.5952				% Climbing	χ²(1) = 4.083
P value	0.3161	0.742		0.8963	0.7083
Passed normality test	Yes	Yes		Yes	Yes
	Unpaired Student's t-test			Unpaired Student's t-test
	t (df)	P value		t (df)	P value
	t (18) = 0,3374	P = 0,7397		t (18) = 0,5338	P = 0,6000
Figure 1-figure supplement 1E - Immobility time in the FST in male and female mice at 2-3 weeks and 7-11 weeks post-surgery.
Immobility (s)	2-3 weeks			2-3 weeks			7-11 weeks			7-11 weeks
	Male			Female			Male			Female
	Sham	CCI		Sham	CCI		Sham	CCI		Sham	CCI
	162.2	161.72		180.32	194.84		155.167	155.288		160.51	190.966
	157	129.16		156.28	212.52		142.165	209.354		174.05	183.75
	191.84	161		152.28	202.24		184.08	210.458		160.7	174.62
	162.16	162.08		208.16	190.28		160.631	168.641		167.58	187.44
	188.33	189.92		143.48	186.84		172.658	202.676		163.713	180.82
	174.86	121.88		198.57	205.96		197.339	206.761		169.147	196.595
	173.13	189.2		164.49	165.08		138.498	176.695		176.027	185.034
	152.67	189.32		171.15	209.64		168.446	187.251		185.119	169.974
	172.32	185.52		204.89	164.49		185.556	219.987		173.36	177.97
	178.83	186.32		168.16	171.15		178.21	195.999		153.76	154
Shapiro-Wilk test
W	0.9573	0.819		0.9322	0.9056		0.9665	0.9383		0.9825	0.946
P value	0.7548	0.0247		0.4695	0.2523		0.8562	0.5342		0.9771	0.6217
Passed normality test	Yes	No		Yes	Yes		Yes	Yes		Yes	Yes
	Mann-Whitney U test			Unpaired Student's t-test			Unpaired Student's t-test			Unpaired Student's t-test
	U	P value		t (df)	P value		t (df)	P value		t (df)	P value
	49	P = 0,9705		t (18) = 1,693	P = 0,1076		t (18) = 2,796	P = 0,0119		t (18) = 2,453	P = 0,0246
Figure 1-figure supplement 1F - Latency to immobility time in the FST in male and female mice at 2-3 weeks and 7-11 weeks post-surgery.
Latency to immobility (s)	2-3 weeks			2-3 weeks			7-11 weeks			7-11 weeks
	Male			Female			Male			Female
	Sham	CCI		Sham	CCI		Sham	CCI		Sham	CCI
	55.92	52.04		41.8	54.56		55	79		69.02	66
	85.2	83.76		61.04	68.64		75	55		60.31	66.98
	63.48	75.76		49.8	48.16		48	79		56.45	47.45
	64.84	77.48		75	55.16		62	67		56.67	56.59
	68	56.8		71	44.2		74	60		70	66.75
	58	59		69	57.84		71	76		54	72
	46	68		60	64.52		50	62		64	58
	66	90.52		89	58.64		70	51		60	73
	55	71.4		46	69		75	53		43.16	60.18
	60	65.04		49.23	66		71	57		58.88	82.76
Shapiro-Wilk test
W	0.9298	0.9808		0.9531	0.9399		0.8363	0.8877		0.9397	0.9822
P value	0.4463	0.9693		0.7054	0.5519		0.0399	0.1597		0.5494	0.9758
Passed normality test	Yes	Yes		Yes	Yes		No	Yes		Yes	Yes
	Unpaired Student's t-test			Unpaired Student's t-test			Mann-Whitney U test			Unpaired Student's t-test
	t (df)	P value		t (df)	P value		U	P value		t (df)	P value
	t (18) = 1,527	P = 0,1441		t (18) = 0,4638	P = 0,6483		50	P>0,9999		t (18) = 1,439	P = 0,1674
