## Supplementary material for "Sex differences in the impact of nerve injury on Locus Coeruleus function and behaviour in mice": Source data: Figure 1-figure supplement 2 source data.xlsx

### Sheet: Figure 1-figure supplement 2
Figure 1-figure supplement 2
Figure 1-figure supplement 2D - Total distance travelled during the habituation phase of the NOR test at 7-11 weeks post-surgery.
Total distance (AU)	7-11 weeks			7-11 weeks				7-11 weeks
	Male			Female				Male
	Sham	CCI		Sham	CCI		Time (min)	Sham													CCI
	3198.87	2959.43		4323.81	3714.56		1	347.78	548.98	602.18	142.97	658.57	516.88	517.84	392.74	241.46	269.84	409.34	255.49	551.16	140.05	166.72	517.33	106.87	206.19	109.86	348.23	433.12	198.72	354.41
	3340.65	2928.2		3029.52	2806.71		2	96.06	150.13	375.74	391.06	544.78	258.44	392.66	146.84	83.56	215.16	275.71	206.67	303.05	243.84	132.72	616.67	53.47	212.08	36.41	177.82	397.87	124.7	235.25
	4100.27	3736.14		2627.24	3055.33		3	472.27	296.41	388.06	318.59	373.27	275.02	631.41	520.27	183.8	276.18	261.51	272.11	254.04	224.42	220.96	444.69	214.97	337.01	271.4	476	386.71	248.69	285.96
	3638.01	2411.63		4819.2	2892.44		4	289.88	206.53	386.68	244.16	253.7	319.91	363.71	246.59	350.3	332.48	228.19	252.2	413.72	273.77	253.86	353.09	251.09	433.19	130.27	453.3	391.13	315.59	374.1
	4031.43	3921.88		2583.13	3852.19		5	278.99	341.52	491.4	334.78	333.83	449.66	400.75	507.83	315.76	418.32	241.06	531.19	280.19	263.04	340.65	377.08	231.74	494.41	249.62	508.91	438.74	425.43	383.46
	3639.83	2511.8		2800.52	4675.13		6	272.57	258.73	456.89	454.35	385.62	275.32	477.54	380.69	339.97	373.56	535.62	322.77	281.29	430.64	210.43	197.46	313.91	472.06	350.3	499.3	332.46	344.64	462.72
	4269.84	3952.71		3754.39	3514.07		7	525.19	431.07	218.82	431.27	567.59	362.82	242.86	429.36	312.02	463.83	83.53	219.44	372	382.81	321.02	374.14	371.5	515.29	347.23	437.02	402.26	229.64	296.74
	4336.79	3922.26		2709.23	4603.52		8	457.91	437.31	481.15	462.17	206.32	583.15	502.06	431.52	352.07	372.95	230.71	405.61	415.81	400.28	437.49	366.06	184.15	508	322.6	254.07	397.04	406.17	416.74
	2612.23	3065.77		2594.59	3033.18		9	298.78	457.3	323.44	420.18	388.2	312.14	451.71	623.43	263.65	508.14	499.62	495.02	182.67	375.23	375.35	294.16	400.36	378.14	413.92	326.9	444.04	401.72	302.21
	3603.38	3356.77		3376.72	3515.32		10	159.42	212.68	375.9	438.47	319.56	286.48	289.3	657.53	169.64	372.94	277.04	495.23	265.86	225.33	469.02	195.47	283.56	365.53	280.19	471.16	298.89	370.48	245.19
	3042.34			2764.7				Female
	3455.74						Time (min)	Sham													CCI
	3319.81						1	731.13	384.55	219.76	417.51	280.23	367.1	555.6	285.81	330.18	500.43	423.56			433.31	328.74	340.05	468.54	540.03	606.97	576.07	357.75	146.36	431.54
Shapiro-Wilk test							2	440.61	361.83	85.31	302.34	103.05	166.47	270.73	266.11	106.16	579.01	262.07			447.76	142.74	218.92	418.67	527.13	684.44	431.13	360.79	221.79	308.79
W	0.9657	0.8955		0.8142	0.8964		3	558.24	97.49	760.36	686.27	82.35	510.53	254.9	271.8	546.54	236.76	390.47			538.41	277.04	254.03	423.87	441.8	578.43	478.5	422.15	272.74	324.27
P value	0.8379	0.1954		0.0144	0.2		4	438.3	253.29	309.57	496.36	533.83	204.73	306.08	93.52	159.36	346.03	199.07			398.47	318.35	373.57	156.01	493.08	455.94	288.63	428.48	159	305.54
Passed normality test	Yes	Yes		No	Yes		5	142.23	444.91	70.75	298.67	249.79	257.51	286.99	295.38	139.73	413.19	178.21			371.35	161.18	327.85	264.44	230.8	406.28	306.39	442.78	339.23	397.56
							6	624.13	231.98	324.56	537.28	358.18	184.66	339.99	520.89	515.58	232.19	288.16			470.64	338.15	348.94	262.61	374.27	236.21	282.75	579.53	511.9	299.74
	Unpaired Student's t-test			Mann-Whitney U test			7	337.51	256.86	189.68	458.49	232.3	258	406.78	120.9	182.02	203.48	281.57			357.05	415.94	350.53	263.36	322.57	341.01	170.43	553.72	505.21	341.95
	t (df)	P value		U	P value		8	483.01	235.71	73.96	357.35	449	404.56	384.88	414.71	116.59	200.23	297.91			189.02	243.01	246.06	259.59	275.48	438.28	307.21	375.32	343.98	368
	t (21) = 1,349	P = 0,1916		31	P = 0,0986		9	321.26	323.98	396.96	640.27	253.73	316.02	574.17	358.3	125.51	382.08	212.52			99.89	353.77	303.7	301.97	401.93	482.6	251.05	527.82	260.18	419.52
							10	247.39	438.93	196.32	624.66	140.67	130.93	374.25	281.81	372.92	283.31	231.15			408.65	227.79	291.68	73.36	245.11	444.97	421.9	555.18	272.8	318.41
Figure 1-figure supplement 2E - Percentage of preference exploring identical objects during the training phase of the NOR test at 7-11 weeks post-surgery.
Identical object preference (%)	7-11 weeks			7-11 weeks
	Male			Female
	Sham	CCI		Sham	CCI
	30.51	50		71.43	55.1
	38	52.17		41.67	52.05
	43.55	48.1		52.5	50
	59.26	47.83		52.11	56
	70.73	51.52		50	57.14
	67.57	50		50.67	53.57
	57.69	47.69		58.11	46.97
	56.14	53.23		58.06	45
	52.86	51.39		56.25	57.58
	47.92	58		63.64	48.19
	65.63			59.76
	49.28
	52.05
Shapiro-Wilk test
W	0.9788	0.8895		0.9733	0.9374
P value	0.9732	0.1676		0.918	0.5242
Passed normality test	Yes	Yes		Yes	Yes
	Unpaired Student's t-test			Unpaired Student's t-test
	t (df)	P value		t (df)	P value
	t (21) = 0,5740	P = 0,5720		t (19) = 1,301	P = 0,2087
Figure 1-figure supplement 2F - Latency to explore the novel object during the NOR test at 7-11 weeks post-surgery.
Latency to the novel object (s)	7-11 weeks			7-11 weeks
	Male			Female
	Sham	CCI		Sham	CCI
	4.02	2.66		6.47	14.32
	53.95	19.36		5.68	25.4
	138.97	88.5		87.78	5.44
	73.6	4.2		9.43	3.04
	0.41	2.12		3.53	2.68
	96.32	161.22		99.08	180.72
	90.66	112.26		7.13	235.82
	1.49	1.78		8.13	6.98
	34.33	69.84		3.85	96.58
	11.57	2.34		12.3	119.34
	81.54			8.45
	4.79
	0.72
Shapiro-Wilk test
W	0.8678	0.7969		0.5654	0.7986
P value	0.0488	0.0133		<0,0001	0.0139
Passed normality test	No	No		No	No
	Mann-Whitney U test			Mann-Whitney U test
	U	P value		U	P value
	65	P>0,9999		43	P = 0,4262
Figure 1-figure supplement 2G - Number of interactions with objects during the NOR test at 7-11 weeks post-surgery.
Number of interactions	7-11 weeks			7-11 weeks
	Male			Female
	Sham	CCI		Sham	CCI
	27	39		38	13
	42	17		24	27
	35	35		18	22
	28	29		28	33
	27	32		39	23
	42	24		25	22
	39	26		25	24
	44	35		16	14
	22	20		21	26
	28	19		6	24
	33			41
	59
	26
Shapiro-Wilk test
W	0.9018	0.9473		0.9492	0.9219
P value	0.1414	0.6367		0.6333	0.3727
Passed normality test	Yes	Yes		Yes	Yes
	Unpaired Student's t-test			Unpaired Student's t-test
	t (df)	P value		t (df)	P value
	t (21) = 1,856	P = 0,0775		t (19) = 0,7207	P = 0,4799
Figure 1-figure supplement 2I - Total distance travelled during the habituation phase of the second NOR test approach at 7-11 weeks post-surgery.
								7-11 weeks
Total distance (AU)	7-11 weeks			7-11 weeks				Male
	Male			Female			Time (min)	Sham											CCI
	Sham	CCI		Sham	CCI		1	359.04	443.38	240.48	493.87	509.66	318.43	173.01	551.73	139.42	366	131.56	147.07	198.91	265.37	184.48	299.09	305.78	540.28	359.17	97.98	178.4
	2699.61	1791.36		2074.14	1746.52		2	229.72	242.37	220.57	402.61	157.71	231.22	185.83	158.93	25.29	271.31	76.66	108.86	144.74	244.29	86.18	191.81	146.14	340.51	317.77	193.43	130.92
	3002.36	2032.03		2734.4	2432.58		3	164.9	282.64	465.44	302.3	415.81	167.07	110.69	365.34	164.62	272.43	143.52	97.84	46.95	298.69	183.08	352.64	156.67	327.68	357.63	249.76	325.32
	3214.19	2805.36		2934.55	1478.12		4	279.19	355.76	237.15	354.17	265.27	316.82	137.54	316.34	192.7	361.27	163.96	133.12	188.45	375.18	205.06	238.68	93.73	302.82	302.44	200.25	91.68
	3277.08	2081.83		2385.63	1619.36		5	289.81	240.96	226.04	208.12	211.13	159.37	203.4	190.89	207.48	336.76	193.11	224.09	310.34	337.1	208.51	321.06	288.88	465.27	316.17	259.37	63.33
	2500.33	2863.87		1917	2376.53		6	224.24	273.63	254.98	183.93	131.62	178.35	252.53	370.03	163.86	409.93	119.24	224.11	298.42	233.76	309.81	358.45	198.08	416.69	197.27	243.42	339.88
	2105.42	2103.41		2739.4	2372.55		7	348.33	139.82	165.98	431.21	164.81	225.98	63.01	350.44	252.67	332.63	312.45	211.24	179.91	385.78	161.14	264.35	156.59	374.82	366.57	327.44	200.15
	1542.37	3691.85		1717.9	1461.11		8	202.05	179.96	399.92	261.54	236.8	254.15	177.29	415.81	121.18	409.62	131.21	329.5	202.61	232.83	331.57	270.9	238.1	377.47	440.94	353.16	218.97
	3259.07	3355.75		2457.49	2142.27		9	333.28	395.45	600.37	328.54	161.47	120.14	62.5	240.28	254.54	430.68	149	179.68	114.63	187.82	190.96	226.33	214.46	293.45	302.39	214.2	350.56
	1725.47	2270.94		2298.64	3153.08		10	269.06	448.4	403.26	310.79	246.05	133.89	176.58	299.29	203.71	273.49	409.48	135.85	347.07	244.54	221.04	340.56	304.98	252.86	395.4	131.93	323.26
	3464.11	2222.47		1619.1	2684.7			Female
	1830.19						Time (min)	Sham											CCI
							1	347.74	355.24	269.82	272.67	165.2	381.65	237.46	272.33	340.43	173.49		319.83	378.92	137.81	248.73	164.73	181	165.7	58.97	266.22	175.04
Shapiro-Wilk test							2	143.46	251.31	543.72	290.58	140.03	240.53	280.23	301	213.46	217.93		327.46	294.24	217.76	80.93	51.13	283.82	45.94	143.49	183.14	168.08
W	0.9029	0.8925		0.9548	0.9328		3	287.46	300.89	208.84	278.36	242.98	257.13	105.38	243.11	128.32	208.09		135.15	226.28	284.64	196.01	73.42	257.7	203.33	278.58	308.32	248.76
P value	0.2003	0.1807		0.7252	0.4764		4	109.79	414.36	168.07	88.4	204.9	398.93	146.97	225.13	227.98	48.41		51.33	245.65	44.1	128.29	359.08	149.46	57.03	204.73	384.22	231.21
Passed normality test	Yes	Yes		Yes	Yes		5	292.25	79.27	231.77	192.44	186.42	205.64	72.92	129.96	283.32	154.53		296.52	229.17	37.65	117.35	294.32	178.79	188.98	251.93	374.8	343.34
							6	50.98	137.28	235.82	293.57	208	257.41	215.02	310.37	196.53	238.25		173.75	296.65	40.5	42.07	338.15	261.73	123.13	367.04	375.15	316.72
	Unpaired Student's t-test			Unpaired Student's t-test			7	189.33	331.58	153.19	153.86	174.82	176.85	348.23	308.32	277.43	68.27		184.66	220.59	81.4	169.43	299.07	343.34	145.09	192.82	270.09	309.13
	t (df)	P value		t (df)	P value		8	68.29	265.78	408.31	267.33	159.19	528.03	151.85	121.82	107.11	40.47		179.19	111.01	45.43	238.16	230.63	238.19	264.49	115.85	350.51	249.3
	t (19) = 0,2740	P = 0,7871		t (18) = 0,6204	P = 0,5428		9	118.52	413.34	352.19	307.86	226.21	215.13	75.05	280.02	187.8	283.41		40.66	220.89	325.37	231.93	227.75	233.68	176.39	256.25	368.16	304.31
							10	466.32	185.35	362.82	240.56	209.26	78.1	84.79	265.44	336.27	186.27		37.96	209.17	263.46	166.45	338.25	244.84	91.03	272.59	272.35	338.81
Figure 1-figure supplement 2J - Percentage of preference exploring identical objects during the training phase of the second NOR test approach at 7-11 weeks post-surgery.
Identical object preference (%)	7-11 weeks			7-11 weeks
	Male			Female
	Sham	CCI		Sham	CCI
	70.41	47.85		40.76	47.74
	62.19	48.24		58	52.18
	51.12	51.51		53.85	50.87
	40.32	52.76		54.55	46.99
	31.49	58.76		40.98	45.34
	44.26	50.06		51.51	44.81
	44.01	60.86		42.66	54.43
	50.21	46.46		42.86	53.73
	47.51	53.39		51.25	43.67
	50	49.13		42.36	53.06
	51.06
Shapiro-Wilk test
W	0.9426	0.9016		0.8569	0.9089
P value	0.551	0.2279		0.0701	0.2734
Passed normality test	Yes	Yes		Yes	Yes
	Unpaired Student's t-test			Unpaired Student's t-test
	t (df)	P value		t (df)	P value
	t (19) = 0,7199	P = 0,4803		t (18) = 0,5762	P = 0,5716
Figure 1-figure supplement 2K - Latency to explore the novel object during the second NOR test approach at 7-11 weeks post-surgery.
Latency to the novel object (s)	7-11 weeks			7-11 weeks
	Male			Female
	Sham	CCI		Sham	CCI
	12.21	60		125.91	219.44
	274.3	187.82		0.9	20.08
	7.09	94.98		89.64	150.66
	11.49	330.64		112.37	268.3
	111.82	111.66		65.32	57.56
	40	314.18		186.73	176.04
	134.01	175.5		196.31	61.6
	200.11	90.1		88.72	156.92
	108	11.2		1.2	60.26
	83.46	20		110.76	21.6
	87.66
Shapiro-Wilk test
W	0.9066	0.8988		0.9315	0.9087
P value	0.2222	0.2124		0.4623	0.272
Passed normality test	Yes	Yes		Yes	Yes
	Unpaired Student's t-test			Unpaired Student's t-test
	t (df)	P value		t (df)	P value
	t (19) = 0,9875	P = 0,3358		t (18) = 0,6236	P = 0,5407
Figure 1-figure supplement 2L - Number of interactions with objects during the second NOR test approach at 7-11 weeks post-surgery.
Number of interactions	7-11 weeks			7-11 weeks
	Male			Female
	Sham	CCI		Sham	CCI
	30	21		17	13
	22	14		20	19
	23	24		19	12
	20	13		12	11
	12	12		26	23
	33	8		22	6
	24	13		10	17
	21	22		20	8
	26	10		7	11
	22	13		9	16
	24
Shapiro-Wilk test
W	0.9391	0.8794		0.9398	0.9753
P value	0.5102	0.1284		0.5505	0.935
Passed normality test	Yes	Yes		Yes	Yes
	Unpaired Student's t-test			Unpaired Student's t-test
	t (df)	P value		t (df)	P value
	t (19) = 3,537	P = 0,0022		t (18) = 1,007	P = 0,3273
