## Supplementary material for "Sex differences in the impact of nerve injury on Locus Coeruleus function and behaviour in mice": Source data: Figure 2 source data.xlsx

### Sheet: Figure 2
Figure 2. Quantification of TH+ cells and LC volume in male and female C57BL/6J mice after neuropathy.
Figure 2B - Quantification of TH+ cell number in the LC of male and female C57BL/6J mice at 2-3 weeks and at 7-11 weeks post-surgery.
Number of TH+ cells	2-3 weeks			2-3 weeks			7-11 weeks			7-11 weeks
	Male			Female			Male			Female
	Sham	CCI		Sham	CCI		Sham	CCI		Sham	CCI
	53	150		117	99		136	188		115	71
	112	161		92	93		149	91		56	70
	155	112		69	63		60	147		70	61
	135	115		68	49		112	146		89	91
	96	147		83	57		98	158		114	75
	75	76		86	100		148	164		53	68
	100	161		77	56		76	92		51	70
	139	111		57	61		112	193		63	58
	110	83		74	41			143			89
	111	147		102	62			190			58
Shapiro-Wilk test
W	0.9702	0.8875		0.9687	0.8544		0.9329	0.8808		0.8423	0.8884
P value	0.8926	0.159		0.8785	0.0655		0.5431	0.1333		0.0796	0.1628
Passed normality test	Yes	Yes		Yes	Yes		Yes	Yes		Yes	Yes
	Unpaired Student's t-test			Unpaired Student's t-test			Unpaired Student's t-test			Unpaired Student's t-test
	t (df)	P value		t (df)	P value		t (df)	P value		t (df)	P value
	t (18) = 1,286	P = 0,2147		t (18) = 1,645	P = 0,1172		t (16) = 2,405	P = 0,0286		t (16) = 0,5704	P = 0,5763
Figure 2D - Volume occupied by LC soma at 2-3 weeks and at 7-11 weeks post-surgery.
Somatic volume (mm3)	2-3 weeks			2-3 weeks			7-11 weeks			7-11 weeks
	Male			Female			Male			Female
	Sham	CCI		Sham	CCI		Sham	CCI		Sham	CCI
	0.0201675	0.0428225		0.014037	0.0338635		0.0207991	0.0320902		0.0199656	0.0284806
	0.0277595	0.03365		0.0199656	0.0178264		0.0181876	0.032338		0.0221	0.025346
	0.0279169	0.0338661		0.0221	0.0317196		0.0227175	0.0216966		0.0237	0.0230343
	0.0225157	0.0151376		0.0237	0.0207624		0.0190418	0.0305958		0.0135	0.035083
	0.0181876	0.0310105		0.0168	0.0275719		0.0184949	0.0286716		0.0116947	0.0290289
	0.0203303	0.0320206		0.018	0.0176146		0.0203303	0.0300673		0.0213	0.0223145
	0.0203126	0.0312219		0.0204	0.0316728		0.0203126	0.0211839		0.0168	0.0104375
	0.0224682	0.0284893		0.0195	0.0173568		0.0224682	0.0196672		0.018
Shapiro-Wilk test
W	0.8545	0.8682		0.9843	0.8345		0.9227	0.833		0.9527	0.9341
P value	0.1057	0.1447		0.9809	0.0661		0.4518	0.0639		0.7379	0.5865
Passed normality test	Yes	Yes		Yes	Yes		Yes	Yes		Yes	Yes
	Unpaired Student's t-test			Unpaired Student's t-test			Unpaired Student's t-test			Unpaired Student's t-test
	t (df)	P value		t (df)	P value		t (df)	P value		t (df)	P value
	t (14) = 2,855	P = 0,0127		t (14) = 2,000	P = 0,0653		t (14) = 3,440	P = 0,0040		t (13) = 2,052	P = 0,0609
Figure 2E - Volume occupied by LC somatodendrites at 2-3 weeks and at 7-11 weeks post-surgery.
Somatodendritic volume (mm3)	2-3 weeks			2-3 weeks			7-11 weeks			7-11 weeks
	Male			Female			Male			Female
	Sham	CCI		Sham	CCI		Sham	CCI		Sham	CCI
	0.0324998	0.0895836		0.0467424	0.0755705		0.0462593	0.0720538		0.0449527	0.0674614
	0.0568612	0.116335		0.0449527	0.0411847		0.043626	0.0795993		0.0657	0.0404588
	0.0484945	0.100137		0.0657	0.0978004		0.0605482	0.0639772		0.0695	0.0662062
	0.0619622	0.0353151		0.0695	0.0381871		0.0481151	0.0564791		0.056	0.0714539
	0.043626	0.0899864		0.0609	0.0828171		0.0523507	0.0744017		0.0387818	0.050412
	0.0503796	0.131925		0.0597	0.039358		0.0503796	0.0693072		0.0693	0.0438215
	0.0588886	0.108707		0.0665	0.0621201		0.0588886	0.0667408		0.0609	0.049821
	0.0588658	0.0530617		0.0625	0.0321319		0.0588658	0.0527797		0.0597
Shapiro-Wilk test
W	0.9067	0.9356		0.8638	0.8938		0.9161	0.9713		0.9005	0.8885
P value	0.3314	0.5679		0.1309	0.2537		0.3994	0.9077		0.2917	0.267
Passed normality test	Yes	Yes		Yes	Yes		Yes	Yes		Yes	Yes
	Unpaired Student's t-test			Unpaired Student's t-test			Unpaired Student's t-test			Unpaired Student's t-test
	t (df)	P value		t (df)	P value		t (df)	P value		t (df)	P value
	t (14) = 3,292	P = 0,0054		t (14) = 0,09904	P = 0,9225		t (14) = 3,723	P = 0,0023		t (13) = 0,4003	P = 0,6955
Figure 2F - Volume occupied by LC dendrites at 2-3 weeks and at 7-11 weeks post-surgery.
Dendritic volume (mm3)	2-3 weeks			2-3 weeks			7-11 weeks			7-11 weeks
	Male			Female			Male			Female
	Sham	CCI		Sham	CCI		Sham	CCI		Sham	CCI
	0.0123323	0.0467611		0.0327054	0.041707		0.0254602	0.0399637		0.0249872	0.0389808
	0.0291017	0.0826849		0.0249872	0.0233583		0.0254384	0.0472614		0.0436	0.0201128
	0.0205776	0.0662711		0.0436	0.0660808		0.0378308	0.0422806		0.0458	0.043172
	0.0394465	0.0201775		0.0458	0.0174247		0.0290733	0.0258833		0.0425	0.036371
	0.0254384	0.0589759		0.0441	0.0552453		0.0338558	0.04573		0.0270871	0.0213831
	0.0300493	0.0999043		0.0417	0.0217435		0.0300493	0.0392398		0.0479	0.021507
	0.038576	0.0774854		0.0461	0.0304474		0.038576	0.0455569		0.0401	0.0393835
	0.0363976	0.0245724		0.043	0.0147751		0.0363976	0.0331126		0.0417
Shapiro-Wilk test
W	0.9374	0.959		0.7725	0.8942		0.9007	0.8945		0.8269	0.8145
P value	0.586	0.8001		0.0144	0.2557		0.2929	0.2573		0.0551	0.0568
Passed normality test	Yes	Yes		No	Yes		Yes	Yes		Yes	Yes
	Unpaired Student's t-test			Mann-Whitney U test			Unpaired Student's t-test			Unpaired Student's t-test
	t (df)	P value		(U)	P value		t (df)	P value		t (df)	P value
	t (14) = 2,937	P = 0,0108		20	P = 0,2345		t (14) = 2,449	P = 0,0281		t (13) = 1,596	P = 0,1345
Figure 2G - Cannabinoid receptor 1 (CB1) protein levels in the LC of male and female mice at 7-11 weeks post-surgery.
CB1 protein levels		7-11 weeks
(%Sham male)		Male				Female
	Sham	88.6944	100.149	106.575	104.582	87.6348	86.2671	78.0257	87.2894	89.7825
	CCI	119.985	114.095	110.591	96.8455	76.1999	101.396	103.543	89.4178	76.6504
Shapiro-Wilk test	Sham male	CCI male	Sham female	CCI female
W	0.8834	0.9395	0.8078	0.8594
P value	0.3536	0.6512	0.0938	0.2261
Passed normality test	Yes	Yes	Yes	Yes
Two-way ANOVA	F (DFn, DFd)	P value
Interaction	F (1, 14) = 0,568	P = 0,4637
Surgery	F (1, 14) = 2,458	P = 0,1393
Sex	F (1, 14) = 15,44	P = 0,0015
Figure 2H - Corticotropin-releasing hormone receptor 1 (CRHR1) protein levels in the LC of male and female mice at 7-11 weeks post-surgery.
CRHR1 protein levels		7-11 weeks
(%Sham male)		Male				Female
	Sham	104.269	84.4197	113.992	107.32	154.968	126.529	159.888	181.833	126.267
	CCI	99.158	105.358	111.994	101.48	159.78	196.791	167.501	195.517	113.344
Shapiro-Wilk test	Sham male	CCI male	Sham female	CCI female
W	0.8942	0.9478	0.8994	0.8869
P value	0.4026	0.7025	0.4064	0.3415
Passed normality test	Yes	Yes	Yes	Yes
Two-way ANOVA	F (DFn, DFd)	P value
Interaction	F (1, 14) = 0,450	P = 0,5132
Surgery	F (1, 14) = 0,728	P = 0,4079
Sex	F (1, 14) = 24,99	P = 0,0002
Figure 2I - Mu-opioid receptor 1 (OPMR1) protein levels in the LC of male and female mice at 7-11 weeks post-surgery.
OPMR1 protein levels		7-11 weeks
(%Sham male)		Male					Female
	Sham	106.879	103.856	98.6482	97.8347	91.2684	91.6474	62.3674	113.325	106.748	71.7315
	CCI	77.9847	77.8203	83.5303	65.5212	68.2853	58.5507	69.5652	56.0089	50.7827
Shapiro-Wilk test	Sham male	CCI male	Sham female	CCI female
W	0.9684	0.9148	0.9323	0.9454
P value	0.8647	0.4968	0.612	0.6872
Passed normality test	Yes	Yes	Yes	Yes
Two-way ANOVA	F (DFn, DFd)	P value
Interaction	F (1, 15) = 0,205	P = 0,6570
Surgery	F (1, 15) = 21,95	P = 0,0003
Sex	F (1, 15) = 4,978	P = 0,0414
