## Supplementary material for "Sex differences in the impact of nerve injury on Locus Coeruleus function and behaviour in mice": Source data: Figure 2-figure supplement 1 source data.xlsx

### Sheet: Figure 2-figure supplement 1
Figure 2-figure supplement 1
Figure 2-figure supplement 1B - Distribution along the rostrocaudal axis of the area occupied by the soma, somatodendritic and dendrites in the entire LC, and their representation as the area under the curve (AUC) at 2-3 weeks post-surgery.
Somatic distribution (mm2)	Males																	Somatic distribution (AUC)		Males
	Sham								CCI											Sham	CCI
	0.0500619	0.04182	0.0858916	0.0416464											0.0185737	0.00242361				0.5362	1.062
	0.0831792	0.0762768	0.0909583	0.0805175	0.0410144	0.138091	0.0885225	0.109068	0.0131238	0.0288848	0.0856289	0.00994963	0.046395		0.0165242	0.00336812				0.5179	0.7598
	0.100683	0.0735621	0.0745286	0.0848213	0.0898434	0.13641	0.0926723	0.152986	0.0550376	0.0459748	0.0815359	0.0562188	0.0347689	0.0282739	0.0173348	0.149438				0.4753	0.7967
	0.0635645	0.0690278	0.0699338	0.0620755	0.110546	0.166702	0.132112	0.104631	0.0792518	0.0856438	0.0597253	0.0487482	0.105196	0.0679581	0.0428514	0.124434				0.4406	0.7946
	0.078759	0.0569831	0.0499262	0.0559035	0.128164	0.162903	0.112271	0.11068	0.179493	0.057049	0.160098	0.123368	0.0963453	0.074475	0.0254589	0.122916				0.6727	0.8185
	0.0587806	0.071242	0.0344956	0.0288801	0.106036	0.0781249	0.0907175	0.0818278	0.138968	0.0571945	0.154338	0.126411	0.15255	0.15255	0.0769102	0.119831				0.7725	0.7578
	0.0453793	0.05856	0.0336519	0.040113	0.0743595	0.0512873	0.0664005	0.0697489	0.267399	0.115836	0.0574042	0.143698	0.151471	0.151471	0.0295013	0.0596071				0.6536	0.3583
	0.0405138	0.0300124	0.0225471	0.0176525	0.062148	0.0419335	0.0593202	0.0331593	0.0999986	0.116109	0.0649214	0.114397	0.0694569	0.0871958	0.0510933	0.0522809				0.6314	0.7101
	0.012961	0.0240551	0.0157589	0.0198333	0.0418307	0.0301618	0.031634	0.00993116	0.15019	0.105168	0.0504837	0.056235	0.0640162	0.0752048	0.0328002	0.034388			Shapiro-Wilk test, W	0.9561	0.8423
	0.0103622	0.0148132	0.0205195	0.0084279	0.0188531	0.0240144	0.00768882	0.00983301	0.0427579	0.127381	0.0432659	0.0628523	0.0435315	0.0589761	0.0285753	0.0165055			P value	0.7719	0.0796
	0.0082795	0.0101268	0.00747684	0.0106587	0.0164365	0.00737822	0.0138916	0.00269297	0.0304077	0.0181906	0.0297092	0.0242985	0.0296064	0.0327713	0.0140313	0.0160035			Passed normality test	Yes	Yes
	0.00346946	0.00678442	0.0069557	0.00584876	0.00323418	0.00326997	0.00248943	0.00113618	0.00763686	0.00969593	0.0322956	0.0200609	0.0222063	0.0132023	0.0102441	0.00632456
	0.00356722	0.00411599	0.00391239	0.00410406	0.00152183	0.00257141	0.00020322	0.00053229	0.00311063	0.00616469	0.0183075	0.0124772	0.0212617	0.0212617	0.00196175	0.00283982				Unpaired Student's t-test
	0.00333128	0.00295209	0.00342166	0.00189134					0.00318799	0.00197099	0.00353613	0.00180126	0.00984687	0.0172066	0.00343624	0.00186991				t (df)	P value
																				t (14) = 2,145	P = 0,0499
Somatodendritic distribution (mm2)	Males																	Somatodendritic distribution (AUC)		Males
	Sham								CCI											Sham	CCI
	0.153655	0.136238	0.126514	0.127856											0.0602532	0.0311363				1.469	2.193
	0.174792	0.201658	0.13016	0.170761	0.157179	0.243636	0.0965722	0.148537	0.0734843	0.059829	0.139215	0.14272	0.142982		0.0628407	0.0796121				1.572	2.212
	0.189372	0.212818	0.135255	0.160489	0.150614	0.234045	0.147145	0.211545	0.213726	0.0585651	0.220521	0.150532	0.211518	0.0733504	0.104085	0.198929				1.089	2.835
	0.1822	0.182817	0.140963	0.132843	0.186004	0.263699	0.28402	0.284034	0.219513	0.180923	0.311401	0.284829	0.165564	0.184058	0.133257	0.093842				1.239	3.214
	0.186844	0.215545	0.139588	0.132511	0.246323	0.3226	0.189307	0.212183	0.301664	0.135614	0.318168	0.336069	0.234981	0.246177	0.0842731	0.220984				1.337	2.414
	0.213504	0.201802	0.12838	0.142756	0.176744	0.150183	0.118487	0.114346	0.273381	0.380276	0.481846	0.447991	0.30711	0.349393	0.0725489	0.199812				1.645	2.66
	0.157566	0.170144	0.0956813	0.126016	0.179979	0.182793	0.140036	0.113366	0.327392	0.406397	0.340427	0.464829	0.34894	0.344258	0.0759963	0.20339				1.162	0.7393
	0.107018	0.147215	0.0753396	0.118158	0.10021	0.166213	0.0874302	0.0737141	0.128767	0.273592	0.407961	0.418994	0.221215	0.413988	0.0543732	0.111202				1.179	1.306
	0.0865859	0.0882009	0.0457998	0.0763691	0.0964827	0.0913791	0.0603663	0.044573	0.317098	0.278921	0.314913	0.378647	0.294905	0.388003	0.0453154	0.0605799			Shapiro-Wilk test, W	0.9276	0.9308
	0.0434282	0.0380794	0.0818938	0.0270827	0.0637102	0.0345437	0.0397038	0.0378529	0.186675	0.277814	0.144675	0.318048	0.17576	0.238538	0.0269869	0.0466918			P value	0.4948	0.5237
	0.02316	0.0213194	0.0182495	0.0496205	0.0331893	0.0395711	0.0315589	0.0100131	0.114118	0.0950971	0.0926388	0.183848	0.204495	0.199876	0.0183271	0.0407245			Passed normality test	Yes	Yes
	0.0142458	0.0131689	0.0167165	0.0194988	0.0187042	0.0287208	0.0138108	0.00174468	0.0386115	0.0559325	0.0879429	0.103536	0.107819	0.187907	0.0126369	0.0167932
	0.00923405	0.00772287	0.0129704	0.0122987	0.0123917	0.0182181	0.00392582	0.00220769	0.0248585	0.0309908	0.040138	0.0420709	0.05186	0.0511187	0.0119904	0.0126942				Unpaired Student's t-test
	0.00745005	0.00776182	0.00897213	0.0125077					0.0203022	0.0157079	0.00852479	0.0260074	0.0362814	0.0410144	0.0130826	0.0101505				t (df)	P value
																				t (14) = 2,903	P = 0,0116
Dendritic distribution (mm2)	Males																	Dendritic distribution (AUC)		Males
	Sham								CCI											Sham	CCI
	0.103593	0.094418	0.0406222	0.0862099											0.0416794	0.0287127				0.9323	1.13
	0.091613	0.125382	0.039202	0.090244	0.116165	0.105546	0.00804972	0.0394683	0.0603605	0.0309442	0.0535862	0.13277	0.0965866		0.0463165	0.0762439				1.055	1.452
	0.088689	0.139256	0.0607261	0.0756675	0.0607704	0.097635	0.054473	0.0585593	0.158688	0.0125903	0.138985	0.0943131	0.176749	0.0450764	0.0867501	0.0494907				0.6134	2.038
	0.118635	0.113789	0.0710292	0.0707671	0.0754576	0.0969976	0.151908	0.179403	0.140261	0.0952797	0.251676	0.236081	0.0603686	0.1161	0.0904057	-0.0305923				0.798	2.419
	0.108085	0.158562	0.0896616	0.0766078	0.118159	0.159698	0.077036	0.101503	0.122171	0.0785648	0.158069	0.212702	0.138636	0.171702	0.0588142	0.098068				0.664	1.595
	0.154723	0.13056	0.0938846	0.113876	0.0707074	0.0720585	0.0277694	0.0325184	0.134413	0.323082	0.327509	0.32158	0.154559	0.196843	-0.00436127	0.0799812				0.8722	1.903
	0.112186	0.111584	0.0620293	0.0859032	0.105619	0.131506	0.0736356	0.043617	0.0599934	0.290561	0.283023	0.321132	0.19747	0.192788	0.046495	0.143782				0.5086	0.4085
	0.0665047	0.117202	0.0527924	0.100505	0.0380619	0.12428	0.02811	0.0405548	0.0287681	0.157483	0.34304	0.304597	0.151758	0.326792		0.0589212				0.5473	0.6148
	0.0736249	0.0641458	0.0300409	0.0565358	0.0546519	0.0612173	0.0287323	0.0346419	0.166908	0.173753	0.264429	0.322412	0.230889	0.312798	0.0125152	0.0261919			Shapiro-Wilk test, W	0.9494	0.9649
	0.0330661	0.0232662	0.0613743	0.0186548	0.0448571	0.0105293	0.032015	0.0280199	0.143917	0.150433	0.10141	0.255195	0.132228	0.179562	-0.00158837	0.0301863			P value	0.7053	0.8556
	0.0148805	0.0111927	0.0107726	0.0389618	0.0167528	0.0321928	0.0176673	0.00732017	0.0837099	0.0769065	0.0629297	0.15955	0.174888	0.167105	0.00429574	0.0247211			Passed normality test	Yes	Yes
	0.0107763	0.00638448	0.00976076	0.0136501	0.01547	0.0254508	0.0113214	0.0006085	0.0309747	0.0462365	0.0556473	0.0834755	0.0856128	0.174705	0.00239288	0.0104687
	0.00566683	0.00360688	0.00905796	0.00819465	0.0108699	0.0156467	0.0037226	0.0016754	0.0217479	0.0248262	0.0218305	0.0295937	0.0305983	0.029857	0.0100287	0.00985442				Unpaired Student's t-test
	0.00411877	0.00480973	0.00555047	0.0106164					0.0171142	0.0137369	0.00498866	0.0242061	0.0264346	0.0238077	0.00964639	0.00828063				t (df)	P value
																				t (14) = 2,722	P = 0,0165
Somatic distribution (mm2)	Females																	Somatic distribution (AUC)		Females
	Sham								CCI											Sham	CCI
		0.0353816	0.0572768	0.0476526					0.0583457	0.0273756			0.051352		0.0036868	0.00822574				0.522	0.8152
	0.0481401	0.0792786	0.0736672	0.0476807	0.0671614	0.00325956	0.160025	0.036129	0.103297	0.0757497	0.0878978	0.0342931	0.109664	0.0978151	0.0119703	0.00951433				0.5131	0.6749
	0.0767352	0.0688464	0.0506963	0.0629727	0.0668762	0.0384395	0.0529997	0.095582	0.129552	0.104093	0.0869094	0.0392558	0.1219	0.130111	0.014432	0.00770961				0.5607	0.3992
	0.092414	0.095756	0.0785445	0.056955	0.0627876	0.0625301	0.0582279	0.0605813	0.14305	0.109608	0.0178093	0.0869626	0.0599564	0.136705	0.075379	0.0898593				0.3942	0.4191
	0.0798202	0.0821269	0.0724294	0.0717639	0.0610048	0.115755	0.0249116	0.0316002	0.107908	0.123828	0.0412245	0.0631294	0.114703	0.139751	0.114602	0.129859				0.3158	0.7662
	0.0777009	0.0675035	0.0607149	0.0299739	0.0245756	0.0860562	0.0618535	0.0187492	0.0982227	0.0739566	0.0707443	0.0483464	0.134929	0.139051	0.0936676	0.0723776				0.4607	0.7423
	0.0546483	0.0301816	0.0586262	0.0250062	0.023048	0.0386496	0.00013394	0.0107551	0.0908341	0.0686452	0.0463823	0.0415917	0.073422	0.0610083	0.0762104	0.0467504				0.3096	0.5152
	0.0403437	0.022981	0.0359632	0.0233315	0.0200009	0.0427556	0.00807448	0.00425647	0.0539742	0.0428329	0.0445013	0.047067	0.0551819	0.0236854	0.0547401	0.0320277				0.2739	0.4286
	0.0290735	0.0140141	0.0400084	0.0180309	0.00775002	0.0451064	0.0120737	0.00301899	0.0284702	0.0286885	0.0136757	0.0301526	0.0367652	0.0247049	0.0414524	0.0175904			Shapiro-Wilk test, W	0.9098	0.8652
	0.0201751	0.0108364	0.0216642	0.0172846	0.00489803	0.0144863	0.00794747	0.0247142	0.0162621	0.0157725	0.0117209	0.0206001	0.0185483	0.0188716	0.0149459	0.00905761			P value	0.3528	0.1351
	0.0156175	0.0132724	0.0146011	0.00819619	0.00477333	0.0118259	0.00123548	0.00507008	0.00856982	0.0111216	0.00707875	0.010348	0.00951317	0.0147391	0.00903305	0.00602843			Passed normality test	Yes	Yes
	0.00923366	0.00846233	0.0156369	0.00401939	0.00487263	0.00296976	0.00118698	0.00114038	0.00358635	0.00619586	0.010009	0.00556773	0.0047537	0.0040713	0.00498379	0.00259387
	0.00434586	0.00432623	0.00739486	0.00353096	0.00317645	0.00105304	0.00180587	0.0007711	0.00451469	0.00142946	0.00271606	0.00477331	0.00230006	0.00130591	0.00395657	0.00232505				Unpaired Student's t-test
			0.00419528	0.00334776							0.00499125	0.00827654								t (df)	P value
																				t (14) = 2,430	P = 0,0291
Somatodendritic distribution (mm2)	Females																	Somatodendritic distribution (AUC)		Females
	Sham								CCI											Sham	CCI
	0.209951	0.175179	0.14077	0.168312					0.128746	0.232929			0.203921		0.100945	0.0252499				1.535	1.816
	0.230905	0.138013	0.14277	0.173047	0.13758	0.162442	0.343241	0.150891	0.234517	0.253238	0.168003	0.123953	0.305677	0.167245	0.0523045	0.0238089				1.64	1.945
	0.22872	0.20967	0.154309	0.162161	0.225059	0.058945	0.0971786	0.204394	0.319347	0.228754	0.144114	0.0752296	0.284611	0.210546	0.0174251	0.0390653				1.66	0.9391
	0.153187	0.23266	0.18649	0.198919	0.207024	0.136982	0.163153	0.123093	0.275111	0.237531	0.07343	0.127136	0.0772773	0.204767	0.129505	0.117869				1.429	0.9146
	0.178454	0.214543	0.202139	0.187407	0.15569	0.245863	0.0654133	0.15007	0.260081	0.458328	0.0846336	0.114297	0.394198	0.229487	0.157463	0.188729				1.091	2.338
	0.190269	0.203095	0.199996	0.139523	0.0838381	0.18376	0.14323	0.0394383	0.172906	0.17677	0.132319	0.14934	0.477602	0.362281	0.187485	0.14449				1.193	1.469
	0.146425	0.175898	0.177318	0.158605	0.109018	0.116023	0.00916353	0.0562789	0.167197	0.13612	0.115395	0.116279	0.227415	0.190254	0.0816338	0.107168				0.9481	0.8971
	0.10181	0.151072	0.164713	0.112856	0.0740051	0.095283	0.0287474	0.0109969	0.120974	0.138729	0.110989	0.106704	0.209544	0.0663659	0.0798718	0.0747931				0.8907	0.7873
	0.0954246	0.0927823	0.122221	0.0979656	0.0680032	0.0882558	0.213872	0.0127831	0.0751066	0.0671199	0.075172	0.0527784	0.115839	0.0487355	0.0648025	0.0279744			Shapiro-Wilk test, W	0.9061	0.8742
	0.0538116	0.0630707	0.103216	0.045289	0.049702	0.115969	0.031836	0.17211	0.0579277	0.0541901	0.0531352	0.0361884	0.0598721	0.040183	0.0261425	0.0245284			P value	0.3276	0.1657
	0.0315834	0.043583	0.0634465	0.0304885	0.0299909	0.0385653	0.0075297	0.0244798	0.0368622	0.0436135	0.028997	0.026675	0.0493313	0.0242604	0.024414	0.0149507			Passed normality test	Yes	Yes
	0.0103626	0.0171071	0.04022	0.0210438	0.011468	0.0227521	0.0122982	0.0181361	0.0232905	0.0260097	0.0227616	0.0261136	0.0296803	0.00734589	0.0183901	0.0079523
	0.00619298	0.0078184	0.0258048	0.00925964	0.0171824	0.0183169	0.0081553	0.00687364	0.0171985	0.0170958	0.00757651	0.0144445	0.010042	0.00153222	0.0142946	0.00671724				Unpaired Student's t-test
	0.00478926	0.00685154	0.0135773	0.0164655							0.0130919	0.014813								t (df)	P value
																				t (14) = 0,3826	P = 0,7078
Dendritic distribution (mm2)	Females																	Dendritic distribution (AUC)		Females
	Sham								CCI											Sham	CCI
		0.139797	0.0834934	0.120659					0.0704002	0.205553			0.152569		0.0972586	0.0170242				1.004	1.001
	0.161811	0.058734	0.0691032	0.125366	0.0704187	0.159183	0.183215	0.114762	0.131219	0.177488	0.0801051	0.0896598	0.196012	0.0694303	0.0403343	0.0142946				1.125	1.271
	0.15417	0.140824	0.103612	0.099188	0.158183	0.0205055	0.044179	0.108812	0.189795	0.124661	0.0572049	0.0359737	0.162711	0.0804353	0.00299307	0.0313557				1.099	0.5399
	0.136306	0.136904	0.107945	0.141964	0.144237	0.0744516	0.104925	0.0625115	0.132061	0.127924	0.0556207	0.0401733	0.0173209	0.0680621	0.0541256	0.0280098				1.035	0.4955
	0.0733666	0.132416	0.129709	0.115643	0.0946849	0.130108	0.0405017	0.11847	0.152172	0.3345	0.043409	0.0511672	0.279495	0.089736	0.0428608	0.05887				0.7754	1.572
	0.100754	0.135592	0.139281	0.10955	0.0592625	0.0977043	0.0813764	0.020689	0.0746828	0.102814	0.0615751	0.100994	0.342673	0.22323	0.0938177	0.0721126				0.732	0.7264
	0.135621	0.145716	0.118692	0.133599	0.0859696	0.0773732	0.00902959	0.0455238	0.0763629	0.0674744	0.0690129	0.074687	0.153994	0.129246	0.0054234	0.0604176				0.5299	0.3818
	0.106082	0.128091	0.12875	0.0895242	0.0540042	0.0525274	0.0206729	0.00674043	0.0669998	0.0958961	0.0664874	0.0596367	0.154362	0.0426805	0.0251318	0.0427654				0.6167	0.3587
	0.0727369	0.0787683	0.0822125	0.0799347	0.0602532	0.0431493	0.093135	0.00976415	0.0466364	0.0384314	0.0614963	0.0226258	0.079074	0.0240306	0.0233501	0.010384			Shapiro-Wilk test, W	0.9042	0.8914
	0.0752495	0.0522343	0.0815516	0.0280045	0.0448039	0.101482	0.0238886	0.147396	0.0416656	0.0384176	0.0414143	0.0155882	0.0413238	0.0213114	0.0111965	0.0154708			P value	0.3151	0.241
	0.038194	0.0303106	0.0488454	0.0222923	0.0252176	0.0267394	0.00629422	0.0194097	0.0282924	0.0324919	0.0219182	0.016327	0.0398181	0.00952126	0.0153809	0.00892231			Passed normality test	Yes	Yes
	0.0223498	0.00864477	0.0245832	0.0170244	0.00659537	0.0197824	0.0111112	0.0169957	0.0197041	0.0198138	0.0127526	0.0205459	0.0249266	0.00327459	0.0134063	0.00535843
	0.0060167	0.00349217	0.01841	0.00572868	0.0140059	0.0172638	0.00634943	0.00610254	0.0126838	0.0156663	0.00486046	0.00967117	0.00774194	0.00022631	0.010338	0.00439219				Unpaired Student's t-test
	0.00404025	0.00635002	0.00938203	0.0131178							0.00810062	0.00653648								t (df)	P value
																				t (14) = 0,4020	P = 0,6938
Figure 2-figure supplement 1C - Distribution along the rostrocaudal axis of the area occupied by the soma, somatodendritic and dendrites in the entire LC, and their representation as the area under the curve (AUC) at 7-11 weeks post-surgery.
Somatic distribution (mm2)	Males																	Somatic distribution (AUC)		Males
	Sham								CCI											Sham	CCI
	0.0858916	0.0416464			0.0623754	0.0763556	0.0135183	0.0574123	0.0186338	0.0266401	0.08987	0.072937	0.0873228		0.0255063	0.0534165				0.4717	0.792
	0.0909583	0.0805175			0.0645484	0.0741087	0.0576625	0.0572822	0.014387	0.0665691	0.140325	0.110561	0.0108814	0.0623258	0.110335	0.0451855				0.4376	0.7032
	0.0745286	0.0848213		0.0461974	0.0744651	0.0680436	0.0482875	0.052527	0.128963	0.0938143	0.0276908	0.0441146	0.0976858	0.138752	0.165014	0.166087				0.422	0.7612
	0.0699338	0.0620755	0.0601238	0.0809243	0.0854633	0.0782932	0.0597497	0.0617723	0.14924	0.0911586	0.154527	0.13685	0.0818452	0.0649618	0.117288	0.0279749				0.4799	0.7134
	0.0499262	0.0559035	0.0849941	0.107395	0.0689042	0.0767486	0.0447708	0.0605099	0.144448	0.146896	0.0872524	0.115385	0.0493521	0.0654872	0.110472	0.0766561				0.532	0.498
	0.0344956	0.0288801	0.101834	0.0763476	0.0616333	0.034123	0.0744727	0.0668951	0.11186	0.108925	0.122795	0.117615	0.0736182	0.0523403	0.110796	0.0459759				0.467	0.4974
	0.0336519	0.040113	0.0797792	0.0711296	0.0463998	0.0382556	0.052049	0.0457304	0.0742406	0.0737603	0.0792656	0.0547085	0.0447635	0.0543806	0.0449921	0.0289806				0.4662	0.7519
	0.0225471	0.0176525	0.0435871	0.0430994	0.0320712	0.0272813	0.0325358	0.0435088	0.0696416	0.0263976	0.0489653	0.0415802	0.0401114	0.0347146	0.0265985	0.0180357				0.5282	0.4643
	0.0157589	0.0198333	0.0281565	0.0281557	0.0293847	0.0160906	0.0312899	0.0344752	0.0451676	0.0419508	0.0249774	0.0234129	0.0248308	0.0253411	0.0254785	0.0172412			Shapiro-Wilk test, W	0.9158	0.8176
	0.0205195	0.0084279	0.0169112	0.0168785	0.0141323	0.00547119	0.0266713	0.0332097	0.0297531	0.0249312	0.0169283	0.0141895	0.0222455	0.0219268	0.0191037	0.00704222			P value	0.3969	0.044
	0.00747684	0.0106587	0.0172276	0.0139637	0.0126844	0.00429997	0.0219865	0.0255863	0.0100235	0.0105223	0.0057086	0.0109438	0.00702374	0.00551923	0.00787241	0.00317298			Passed normality test	Yes	No
	0.0069557	0.00584876	0.0168966	0.013612	0.00823738	0.0048646	0.0069433	0.0131699	0.00401199	0.00461976	0.0054615	0.00568319	0.00113156	0.00175276	0.00087292	0.00058195
	0.00391239	0.00410406	0.00517983	0.0105536	0.00586454	0.00240632	0.00610734	0.0096271	0.00188355	0.00060619	0.00468326	0.00370181	0.00160381	0.00209454	0.00056462	0.00132785				Mann-Whitney U test
																				U	P value
																				10	P = 0,0207
Somatodendritic distribution (mm2)	Males																	Somatodendritic distribution (AUC)		Males
	Sham								CCI											Sham	CCI
	0.13016	0.170761			0.149066	0.208568	0.108847	0.0982054	0.091737	0.148951	0.257297	0.108082	0.14694		0.0767832	0.0655311				0.9604	1.754
	0.135255	0.160489			0.171523	0.156663	0.112634	0.119978	0.139301	0.167863	0.245773	0.158089	0.184842	0.140481	0.159001	0.0548507				1.089	1.785
	0.140963	0.132843		0.166946	0.171159	0.198284	0.117265	0.128573	0.207828	0.22952	0.0590604	0.0821892	0.245427	0.345763	0.208372	0.214295				1.019	1.846
	0.139588	0.132511	0.124957	0.161573	0.14897	0.183585	0.135741	0.135709	0.266148	0.233384	0.348401	0.200057	0.171648	0.240114	0.208721	0.270356				1.165	1.674
	0.12838	0.142756	0.15565	0.167823	0.195136	0.172062	0.144641	0.165349	0.242677	0.308332	0.283884	0.327896	0.200253	0.265219	0.170597	0.215482				1.327	1.518
	0.0956813	0.126016	0.163876	0.192662	0.159512	0.161712	0.134104	0.177065	0.258276	0.268921	0.214453	0.24643	0.200359	0.190888	0.200849	0.187393				1.253	1.586
	0.0753396	0.118158	0.183143	0.205706	0.125656	0.114048	0.136426	0.162232	0.181808	0.165298	0.215076	0.238446	0.0900004	0.137496	0.12603	0.0910604				1.116	1.365
	0.0457998	0.0763691	0.154283	0.164653	0.118581	0.065685	0.0828786	0.139146	0.162433	0.209117	0.0921469	0.136253	0.152561	0.107902	0.0854731	0.0692835				1.304	1.279
	0.0818938	0.0270827	0.148732	0.0716308	0.0789921	0.0391416	0.0787303	0.0984938	0.135785	0.0648799	0.129976	0.132505	0.06948	0.107262	0.0490785	0.0545527			Shapiro-Wilk test, W	0.9534	0.9433
	0.0182495	0.0496205	0.0770384	0.0464818	0.0440216	0.024955	0.0748953	0.0705539	0.0622034	0.0364962	0.0570178	0.0440095	0.0655934	0.0420143	0.0458581	0.0326882			P value	0.7451	0.6433
	0.0167165	0.0194988	0.036318	0.03262	0.0184877	0.0172164	0.0342231	0.0388779	0.0311086	0.015888	0.030081	0.0242627	0.0310024	0.0372791	0.0363946	0.0293455			Passed normality test	Yes	Yes
	0.0129704	0.0122987	0.0288855	0.0278817	0.0159786	0.00944824	0.0209461	0.0387312	0.0191256	0.00985957	0.026572	0.0252742	0.0251148	0.0288709	0.0273791	0.0189028
	0.00897213	0.0125077	0.0177676	0.0215106	0.00801799	0.0109501	0.008		0.00291665	0.00153222	0.0302461	0.00918525	0.016209	0.0252314	0.0174398	0.0157517				Unpaired Student's t-test
																				t (df)	P value
																				t (14) = 5,203	P = 0,0001
Dendritic distribution (mm2)	Males																	Dendritic distribution (AUC)		Males
	Sham								CCI											Sham	CCI
	0.0406222	0.0862099			0.0462305	0.0335407	0.00802906	0.0413192	0.0731033	0.122311	0.167427	0.0351453	0.059617		0.0512769	0.0121146				0.6061	0.962
	0.039202	0.090244			0.0845172	0.134459	0.0511841	0.0409231	0.124914	0.101294	0.105449	0.0475278	0.173961	0.0781549	0.0486662	0.00966522				0.7886	1.082
	0.0607261	0.0756675		0.120749	0.0970576	0.0886197	0.0643464	0.067451	0.078865	0.135706	0.0313696	0.0380746	0.147741	0.20701	0.0433583	0.0482079				0.5972	1.085
	0.0710292	0.0707671	0.0648329	0.0806487	0.0856954	0.119991	0.0575151	0.0668005	0.116908	0.142225	0.193874	0.0632068	0.089803	0.175153	0.0914322	0.242381				0.6854	0.9607
	0.0896616	0.0766078	0.0706555	0.0604286	0.080066	0.106836	0.0909704	0.0751996	0.0982285	0.161436	0.196631	0.21251	0.150901	0.199732	0.060125	0.138826				0.9114	1.02
	0.0938846	0.113876	0.0620421	0.116315	0.133503	0.137939	0.0701682	0.0984542	0.146416	0.159995	0.0916585	0.128815	0.12674	0.138548	0.0900536	0.141417				0.9346	1.088
	0.0620293	0.0859032	0.103364	0.134576	0.113112	0.123456	0.0820545	0.131335	0.107567	0.0915373	0.13581	0.183737	0.0452369	0.0831153	0.0810381	0.0620798				0.7154	0.613
	0.0527924	0.100505	0.110696	0.121554	0.0935852	0.0867665	0.10389	0.118723	0.0927912	0.182719	0.0431817	0.0946733	0.112449	0.0731876	0.0588745	0.0512479				0.8747	0.8145
	0.0300409	0.0565358	0.120575	0.043475	0.0891963	0.0495944	0.0515887	0.104671	0.090617	0.0229291	0.104998	0.109093	0.0446492	0.0819214	0.0235999	0.0373114			Shapiro-Wilk test, W	0.914	0.8242
	0.0613743	0.0186548	0.0601272	0.0296033	0.0648598	0.0336704	0.052059	0.0652841	0.0324503	0.011565	0.0400895	0.02982	0.0433479	0.0200875	0.0267544	0.025646			P value	0.3835	0.0516
	0.0107726	0.0389618	0.0190904	0.0186563	0.0313372	0.020655	0.0529088	0.0449676	0.0210851	0.00536566	0.0243724	0.0133189	0.0239786	0.0317598	0.0285222	0.0261725			Passed normality test	Yes	Yes
	0.00976076	0.0136501	0.0119889	0.0142697	0.0102503	0.0123518	0.0272798	0.0257079	0.0151136	0.00523981	0.0211105	0.019591	0.0239833	0.0271181	0.0265062	0.0183208
	0.00905796	0.00819465	0.0125878	0.010957	0.0101141	0.00704191	0.0148388	0.0291041	0.0010331	0.00092603	0.0255628	0.00548344	0.0146052	0.0231369	0.0168752	0.0144239				Unpaired Student's t-test
																				t (df)	P value
																				t (14) = 2,513	P = 0,0248
Somatic distribution (mm2)	Females																	Somatic distribution (AUC)		Females
	Sham								CCI											Sham	CCI
	0.0736672	0.0476807	0.0382433	0.0745297	0.0671614	0.00325956	0.160025	0.036129	0.0921539	0.0981477	0.0229695	0.0218749	0.0481478	0.100921	0.0190714					0.4952	0.6651
	0.0506963	0.0629727	0.0375224	0.0651061	0.0668762	0.0384395	0.0529997	0.095582	0.102894	0.159372	0.021301	0.0130903	0.106017	0.0393597	0.126829					0.3466	0.676
	0.0785445	0.056955	0.0534818	0.0701039	0.0627876	0.0625301	0.0582279	0.0605813	0.0851013	0.125628	0.138634	0.0497147	0.0883975	0.0290048	0.153996					0.278	0.621
	0.0724294	0.0717639	0.0464733	0.0963975	0.0610048	0.115755	0.0249116	0.0316002	0.109514	0.138704	0.112996	0.151581	0.0757762	0.0233921	0.133448					0.4065	0.5458
	0.0607149	0.0299739	0.0310416	0.0401107	0.0245756	0.0860562	0.0618535	0.0187492	0.0854234	0.0857063	0.146896	0.079216	0.0554129	0.017284	0.108077					0.3158	0.5505
	0.0586262	0.0250062	0.026121	0.0317263	0.023048	0.0386496	0.00013394	0.0107551	0.0750639	0.0462796	0.109677	0.0964525	0.0644411	0.0262395	0.127335					0.4607	0.209
	0.0359632	0.0233315	0.0194503	0.0197667	0.0200009	0.0427556	0.00807448	0.00425647	0.0664802	0.0345425	0.0342539	0.0608767	0.0547743	0.00343855	0.0679004					0.4182	0.8646
	0.0400084	0.0180309	0.0139634	0.015847	0.00775002	0.0451064	0.120737	0.00301899	0.0390284	0.0188543	0.0215631	0.0468534	0.0320393	0.00691174	0.0609125					0.2739
	0.0216642	0.0172846	0.0100491	0.011039	0.00489803	0.0144863	0.00794747	0.0247142	0.0269068	0.00862755	0.0146791	0.021988	0.0200124	0.00638638	0.0309377				Shapiro-Wilk test, W	0.9338	0.9048
	0.0146011	0.00819619	0.00621094	0.00733481	0.00477333	0.0118259	0.00123548	0.00507008	0.0170888	0.00608617	0.00496616	0.0108849	0.0190725	0.00394082	0.0306387				P value	0.5509	0.3613
	0.0156369	0.00401939	0.00750147	0.0047653	0.00487263	0.00296976	0.00118698	0.00114038	0.00601343	0.00225503	0.00328877	0.00311179	0.00919449	0.00103572	0.012043				Passed normality test	Yes	Yes
	0.00739486	0.00353096	0.00505551	0.0042253	0.00317645	0.00105304	0.00180587	0.0007711	0.00473291	0.00031406	0.00242592	0.00221746	0.00257141	0.00302403	0.00588641
	0.00419528	0.00334776	0.00411061	0.00562168					0.00161305	0.0012043										Unpaired Student's t-test
																				t (df)	P value
																				t (13) = 2,810	P = 0,0148
Somatodendritic distribution (mm2)	Females																	Somatodendritic distribution (AUC)		Females
	Sham								CCI											Sham	CCI
	0.14277	0.173047	0.111967	0.18816	0.13758	0.162442	0.343241	0.150891	0.248241	0.196918	0.0287139	0.0472668	0.151734	0.223805	0.0317806					1.66	1.561
	0.154309	0.162161	0.183616	0.147587	0.225059	0.058945	0.0971786	0.204394	0.327459	0.259252	0.129389	0.120565	0.162494	0.16922	0.213246					1.429	1.159
	0.18649	0.198919	0.177965	0.17896	0.207024	0.136982	0.163153	0.123093	0.258586	0.180006	0.171616	0.12094	0.233072	0.17403	0.159439					1.308	0.9926
	0.202139	0.187407	0.154063	0.183339	0.15569	0.245863	0.0654133	0.15007	0.300333	0.204112	0.185679	0.156552	0.149436	0.233617	0.213356					1.395	1.07
	0.199996	0.139523	0.150757	0.182363	0.0838381	0.18376	0.14323	0.0394383	0.212399	0.0934332	0.199848	0.187839	0.282235	0.114463	0.25842					1.091	1.573
	0.177318	0.158605	0.111725	0.152682	0.109018	0.116023	0.00916353	0.0562789	0.106918	0.0588803	0.110894	0.132815	0.209375	0.168933	0.20811					1.193	1.129
	0.164713	0.112856	0.118236	0.122029	0.0740051	0.095283	0.0287474	0.0109969	0.0925303	0.0330196	0.0753768	0.116209	0.20054	0.0682179	0.210805					0.9481	1.75
	0.122221	0.0979656	0.0832763	0.0572744	0.0680032	0.0882558	0.213872	0.0127831	0.060498	0.012498	0.0487563	0.0773501	0.105888	0.0379014	0.148583					0.8907
	0.103216	0.045289	0.0666403	0.0289532	0.049702	0.115969	0.031836	0.17211	0.0498267	0.0152645	0.0157395	0.109116	0.0860227	0.0149689	0.147936				Shapiro-Wilk test, W	0.9711	0.8713
	0.0634465	0.0304885	0.0352896	0.0226707	0.0299909	0.0385653	0.0075297	0.0244798	0.0153569	0.00418561	0.028252	0.0187527	0.0399417	0.0203334	0.10258				P value	0.9067	0.1904
	0.04022	0.0210438	0.0210553	0.0182502	0.011468	0.0227521	0.0122982	0.0181361	0.00653302	0.00102187	0.00808833	0.00487263	0.0226162	0.0117474	0.0505148				Passed normality test	Yes	Yes
	0.0258048	0.00925964	0.0155094	0.0148355	0.0171824	0.0183169	0.0081553	0.00687364	0.00540377	0.0043184	0.00911713	0.00325874	0.0118005	0.00828924	0.0415778
	0.0135773	0.0164655	0.0114039	0.0140919					0.00244901											Unpaired Student's t-test
																				t (df)	P value
																				t (13) = 0,5533	P = 0,5894
Dendritic distribution (mm2)	Females																	Dendritic distribution (AUC)		Females
	Sham								CCI											Sham	CCI
	0.0691032	0.125366	0.146094	0.123053	0.0704187	0.159183	0.183215	0.114762	0.224565	0.0375458	0.00574439	0.0253919	0.103586	0.122884	0.0127093					1.099	0.8975
	0.103612	0.099188	0.124483	0.077483	0.158183	0.0205055	0.044179	0.108812	0.173485	0.133623	0.108088	0.107475	0.0564775	0.12986	0.0864164					1.035	0.4834
	0.107945	0.141964	0.10759	0.0825627	0.144237	0.0744516	0.104925	0.0625115	0.190819	0.0413019	0.0329816	0.0712258	0.144675	0.145025	0.00544303					0.9114	0.3716
	0.129709	0.115643	0.119715	0.143228	0.0946849	0.130108	0.0405017	0.11847	0.126976	0.118406	0.072683	0.00497084	0.07366	0.210225	0.0799088					0.9837	0.5245
	0.139281	0.10955	0.0856036	0.150637	0.0592625	0.0977043	0.0813764	0.020689	0.0318545	0.0471536	0.0529523	0.108623	0.226822	0.0971789	0.150344					0.7754	1.023
	0.118692	0.133599	0.0987862	0.132915	0.0859696	0.0773732	0.00902959	0.0455238	0.0260501	0.0243377	0.00121729	0.0363624	0.144934	0.142693	0.0807748					0.732	0.9205
	0.12875	0.0895242	0.069313	0.106182	0.0540042	0.0525274	0.0206729	0.00674043	0.0214696	0.0141653	0.0411229	0.055332	0.145765	0.0647794	0.142904					0.5299	0.8851
	0.0822125	0.0799347	0.0565913	0.0462355	0.0602532	0.0431493	0.093135	0.00976415	0.0229198	0.00387039	0.0271932	0.0304967	0.0738492	0.0309897	0.0876704					0.6167
	0.0815516	0.0280045	0.0290787	0.0216184	0.0448039	0.101482	0.0238886	0.147396	-0.00173198	0.00917832	0.0010604	0.0871277	0.0660103	0.00858252	0.116999				Shapiro-Wilk test, W	0.9544	0.8608
	0.0488454	0.0222923	0.0135538	0.0179054	0.0252176	0.0267394	0.00629422	0.0194097	0.00051959	0.00193058	0.0232859	0.00786779	0.0208692	0.0163926	0.0719417				P value	0.7557	0.1539
	0.0245832	0.0170244	0.0104539	0.0140249	0.00659537	0.0197824	0.0111112	0.0169957	0.00067085	0.0007078	0.00479957	0.00176084	0.0134217	0.0107117	0.0384718				Passed normality test	Yes	Yes
	0.01841	0.00572868	0.00729324	0.00921384	0.0140059	0.0172638	0.00634943	0.00610254	0.00083597	0.00311409	0.0066912	0.00104129	0.00922913	0.00526521	0.0356914
	0.00938203	0.0131178	0.0119954	0.0101006																Unpaired Student's t-test
																				t (df)	P value
																				t (13) = 0,8838	P = 0,3928
