## Supplementary material for "Sex differences in the impact of nerve injury on Locus Coeruleus function and behaviour in mice": Source data: Figure 3 source data.xlsx

### Sheet: Figure 3
Figure 3. Evaluation of the passive properties and excitability of LC neurons in male and female neuropathic mice, at 7 weeks post surgery.
Figure 3A - Membrane resting potentials.
Baseline (Vm)	Male			Female
	Sham	CCI		Sham	CCI
	-48.95	-74.16		-42.1	-52.21
	-78.03	-41.91		-58.74	-60.86
	-86.55	-49.12		-77.11	-84.88
	-70.66	-55.43		-79.17	-64.08
	-96.62	-84.05		-84.63	-46.73
	-68.37	-68.86		-81.42	-75.81
	-71.12	-78.67		-61.36	-62.06
	-69.69	-76.2		-82.92	-60.2
	-84.49	-56.22		-45.68	-73.59
	-73.71	-76.56		-62.95	-68.08
	-70.35	-65.27		-68.09	-78.06
		-72.53			-84.33
		-63.8			-84.67
		-76.66			-69.4
		-71.72			-87.19
					-67.06
					-66.05
					-80.53
					-67.1
Shapiro-Wilk test
W	0.929	0.9271		0.9093	0.9593
P value	0.4005	0.2472		0.2394	0.5596
Passed normality test	Yes	Yes		Yes	Yes
	Unpaired Student's t-test			Unpaired Student's t-test
	t (df)	P value		t (df)	P value
	t (24) = 1,457	P = 0,1581		t (28) = 0,5182	P = 0,6084
Figure 3B - Membrane capacitance and resistance.
Capacitance (pF)	Male			Female			Resistance (MΩ)	Male			Female
	Sham	CCI		Sham	CCI			Sham	CCI		Sham	CCI
	96.149	99.9934		61.88	84.573			482.994	593.927		338.65	337.545
	123.019	99.8186		37.78	89.422			417.198	275.128		215.46	315.908
	74.5606	106.476		87.16	41.381			633.174	263.425		588.27	468.9
	76.5278	79.7708		81.17	68.424			153.394	287.734		724.04	709.955
	148.03	127.99		51.45	70.994			346.944	629.363		569.95	140.639
	36.5678	79.3826		58.87	47.278			394.405	269.393		787.21	533.316
	88.7216	97.2032		72.17	106.526			493.685	446.925		558.76	691.714
	97.7924	81.8664		56.35	90.217			686.952	478.062		594.441	673.845
	88.7922	51.0404		102.32	79.3			463.467	529.653		377.245	431.369
	81.5274	76.499		76.62	73.757			550.015	280.618		314.992	355.545
	85.1588	65.5126		29.638	72.158			252.649	355.017		688.702	416.249
	66.4122	44.0704		75.798	78.229			311.841	456.55		373.463	629.431
	68.3574	90.2402		57.693	97.539			141.239	708.404		398.377	333.849
	81.2508	81.157		41.696	56.977			603.591	544.568		756.321	771.593
		43.235		75.321	79.101				692.455		541.411	561.859
		89.5308		107.167	72.602				221.856		685.554	405.408
		111.905		29.65	73.276				508.749		310.51	701.52
		67.3076		74.93	57.234				460.575		292.075	778.622
		39.9602			70.4				286.406			349.002
					108.478							364.211
					74.52							437.793
					74.111							568.865
					94.315							446.254
Shapiro-Wilk test
W	0.925	0.9653		0.9638	0.9647			0.9677	0.9208		0.931	0.9491
P value	0.2591	0.6799		0.6764	0.5652			0.8445	0.1171		0.2024	0.2807
Passed normality test	Yes	Yes		Yes	Yes			Yes	Yes		Yes	Yes
	Unpaired Student's t-test			Unpaired Student's t-test				Unpaired Student's t-test			Unpaired Student's t-test
	t (df)	P value		t (df)	P value			t (df)	P value		t (df)	P value
	t (31) = 0,6712	P = 0,5070		t (39) = 1,820	P = 0,0764			t (31) = 0,2210	P = 0,8265		t (39) = 0,1770	P = 0,8604
Figure 3C - IRK currents.
Current density (pA/pF)		Males
	Voltage (mV)	Sham											CCI
	-50	0.35	0.33	0.29	0.27	0.32	0.77	0.23	0.39	0.11	0.27	0.24	-0.0719443	0.126894	0.16389	0.540481	0.269607	0.39018	0.97724	0.476273	0.516322	0.309953	0.326317	0.415996	0.08744	0.204653	0.605102
	-60	0.04	0.05	0	0.01	-0.04	0.02	0.01	0.03	0	0.04	-0.02	0.00352243	0.00467482	-0.115697	0.0280277	0.0167831	0.00909613	-0.0331751	0.0222378	0.0186987	0.0449467	-0.0327768	-0.00668429	0.00610111	-0.0249305	0.0382495
	-70	-0.42	-0.24	-0.21	-0.28	-0.27	-0.78	-0.21	-0.28	-0.11	-0.27	-0.26	-0.258158	-0.177066	-0.423941	-0.392718	-0.375662	-0.454839	-1.13926	-0.36752	-0.478135	-0.194563	-0.203682	-0.374647	-0.0813123	-0.227455	-0.792122
	-80	-0.84	-0.72	-0.49	-0.57	-0.45	-1.63	-0.42	-0.53	-0.27	-0.64	-0.56	-0.675774	-0.403344	-0.718913	-1.00365	-0.853873	-1.01025	-2.40297	-0.858554	-1.00414	-0.451887	-0.469355	-0.727572	-0.285572	-0.435457	-1.55775
	-90	-1.44	-1.21	-0.88	-0.94	-0.96	-2.59	-0.76	-0.98	-0.46	-0.95	-1.02	-1.2204	-0.68958	-1.07688	-1.66555	-1.34897	-1.68879	-3.57266	-1.40544	-1.62642	-0.869892	-0.734902	-1.20655	-0.522185	-0.774348	-2.44065
	-100	-1.92	-1.74	-1.25	-1.39	-1.25	-3.5	-1.19	-1.43	-0.83	-1.49	-1.72	-1.82392	-1.15551	-1.59491	-2.2768	-1.9136	-2.49822	-4.85719	-2.06192	-2.28415	-1.33887	-1.20886	-1.64332	-0.842821	-1.14497	-3.64948
	-110	-2.76	-2.38	-1.83	-1.87	-1.99	-4.56	-1.64	-2.07	-1.27	-2.05	-2.37	-2.63504	-1.67257	-2.0816	-3.08585	-2.54884	-3.37882	-6.10721	-2.58932	-3.05353	-1.81274	-1.82641	-2.31674	-1.27969	-1.82975	-4.86575
	-120	-3.45	-2.94	-2.41	-2.51	-2.4	-5.64	-2.11	-2.65	-1.72	-2.7	-2.82	-3.32789	-2.11791	-2.59937	-4.02228	-3.20808	-4.04016	-7.25202	-3.23345	-3.82042	-2.29872	-2.32546	-2.89373	-1.64996	-2.35969	-6.10382
Two-way ANOVA	F (DFn, DFd)
Surgery	F (1, 24) = 1,253
Current	F (7, 168) = 127,625***
Surgery x Current	F (7, 168) = 1,0379
Current density (pA/pF)		Females
	Voltage (mV)	Sham													CCI
	-50	0.559358	0.160259	0.309636	0.142002	0.178482	0.211643	0.230104	0.534387	-0.179023	0.177581	0.339343	0.435102	0.142098	0.345832	0.444824	0.500334	0.995735	0.268565	0.175931	0.139896	0.379466	0.340581	0.232091	0.315612	0.335223	0.246717	0.250141	0.422612	0.206456	0.284426	0.321222	0.316312
	-60	0.00443871	-0.00108764	0.0231663	0.0295913	-0.00925713	0.0560789	0.0562305	0.0652841	-0.00474116	0.1064	-0.0185848	-0.00260318	-0.0425775	0.0328899	0.00524884	0.0324014	-0.0340088	0.0212464	0.00173886	0.00882035	0.0201644	-0.00530459	0.00569071	-0.0137509	-0.032392	0.0476094	0.0136394	-0.0183385	0.0203554	0.0557285	0.0334541	-0.0103687
	-70	-0.552343	-0.179899	-0.243713	-0.18755	-0.197875	-0.225367	-0.29437	-0.445163	0.156731	-0.226119	-0.207542	-0.251474	-0.220954	-0.355545	-0.32489	-0.534833	-1.05768	-0.3801	-0.156874	-0.18208	-0.332666	-0.30505	-0.15956	-0.145637	-0.188239	-0.124752	-0.16473	-0.431796	-0.303054	-0.252623	-0.238663	-0.277173
	-80	-1.09857	-0.415918	-0.510316	-0.411552	-0.528774	-0.549274	-0.691453	-1.09037	0.328448	-0.45387	-0.504483	-0.439635	-0.326587	-0.750343	-0.731945	-1.08396	-2.29967	-0.785131	-0.297128	-0.39854	-0.819766	-0.698743	-0.397457	-0.684712	-0.597999	-0.328842	-0.398715	-1.01478	-0.620242	-0.661952	-0.443072	-0.573852
	-90	-1.65943	-0.74117	-0.840155	-0.68241	-0.963269	-0.951517	-1.13592	-1.79648	0.667597	-0.947076	-0.857981	-0.768514	-0.526018	-1.24243	-1.21309	-1.69823	-3.61575	-1.32248	-0.555114	-0.715659	-1.40172	-1.12905	-0.680196	-1.1353	-0.850037	-0.552217	-0.658328	-1.74764	-0.868407	-1.05895	-0.803842	-1.03914
	-100	-2.25258	-1.20047	-1.33441	-1.0975	-1.42566	-1.36442	-1.70779	-2.70503	1.13995	-1.35147	-1.27851	-1.06354	-0.95961	-1.8949	-1.81794	-2.58825	-5.18092	-2.03581	-0.807666	-1.17808	-2.0705	-1.75139	-1.10415	-1.69226	-1.37464	-0.915712	-0.983061	-2.82387	-1.61304	-1.5565	-1.29414	-1.58552
	-110	-2.94848	-1.76322	-1.88747	-1.49774	-2.07384	-1.83113	-2.28858	-3.73514	1.68061	-1.65999	-1.69279	-1.49653	-1.37624	-2.65386	-2.46493	-3.63341	-6.59324	-2.64128	-1.21375	-1.60775	-2.71539	-2.40395	-1.52558	-2.37662	-1.95092	-1.37478	-1.32699	-3.8761	-2.24247	-2.23947	-1.70542	-2.19205
	-120	-3.64092	-2.34192	-2.38114	-1.91242	-2.57233	-2.36046	-2.79032	-4.86578	2.15591	-2.03775	-2.24761	-1.93959	-1.44566	-3.30033	-3.23786	-4.77794	-8.32905	-3.22776	-1.54692	-2.01579	-3.3633	-3.013	-2.07644	-3.07102	-2.50292	-1.87674	-1.66983	-4.91756	-3.13581	-2.69559	-2.24214	-2.82835
Two-way ANOVA	F (DFn, DFd)
Surgery	F (1, 30) = 2,507
Current	F (7, 210) = 90,420***
Surgery x Current	F (7, 210) = 2,837**
Figure 3D - Activity driven in response to the injection of positive currents (+25 pA steps) and rheobase in males.
Firing frequency (Hz)		Males
	Injected current (pA)	Sham										CCI
	0	0	0	0	0	0	0	0	0	0	0	0	0	0	0	0	0	0	0	0	0	0	0	0
	25	5.48	0	0	0	0	0	0	0	0	0	3.28	2.44	3.6	0	0	0	0	0	0	0	0	0	0
	50	11.37	5.41	0	0	0	0	0	0	0	0	8.14	8.05	7.02	0	0	0	0	9.55	0	5.88	6.66	0	0
	75	14.66	10.2	0	0	0	0	0	0	0	0	12.61	11	10.02	4.16	2.49	0	12	15.72	8.18	9.63	12.26	0	4.4
	100	16.4	14.42	0	4.49	0	0	0	0	0	0	16.23	13.94	12.51	8.72	7.31	0	24.1	20.31	12.29	13.05	16.55	6.8	10.25
	125	19.93	18.79	0	8.31	6.26	0	9.12	6.2	8.56	7.69	20.57	15.99	13.77	12	13.32	6.61	28.2	23.17	14.6	15.35	19.94	8.33	14.87
	150	23.07	21.84	0	11.91	10.27	6.62	10.19	9.3	11.5	14.54	24.03	18.32	15.52	14.78	16.41	10.6	31.13	26.39	17.22	17.95	24.59	11.03	19.44
	175	26.27	24.45	7.06	14.93	20.49	9.29	12.67	13.01	14.63	18.14	28.53	20.66	17.63	17.26	24.57	14.17	33.67	28.68	19.12	20.61	27.76	13.62	22.48
Two-way ANOVA	F (DFn, DFd)
Surgery	F (1, 21) = 7,407*
Current	F (7, 147) = 111,867***
Surgery x Current	F (7, 147) = 6,690***
Injected current (pA)	Males
	Sham	CCI
	25	25
	50	25
	175	25
	100	75
	75	75
	125	125
	150	75
	125	50
	125	75
	125	50
	125	50
		100
		75
		150
Shapiro-Wilk test
W	0.9132	0.8698
P value	0.2659	0.065
Passed normality test	Yes	Yes
	Unpaired Student's t-test
	t (df)	P value
	t (23) = 2,447	P = 0,0225
Figure 3E - Voltage deflections in response to the injection of negative currents (- 25 pA steps) in males.
Voltage (mV)		Males
	Current (pA)	Sham										CCI
	0	-46.46	-77.77	-86.52	-70.28	-68.41	-71.39	-69.22	-84.3	-73.38	-70.56	-74.6	-42.42	-48.63	-54.54	-83.36	-68.19	-78.62	-76.2489	-55.93	-65.04	-63.65	-75.89	-71.7
	-25	-57.83	-86.27	-91.1	-76.09	-72.59	-75.23	-75.54	-89.49	-77.94	-78.98	-87.88	-59.77	-55.34	-61.68	-89.37	-73.61	-81.89	-88.9745	-61.84	-76.6	-67.97	-86	-76.19
	-50	-65.47	-94.26	-96.8	-79.25	-76.76	-79.49	-81.73	-96.08	-83.29	-87.4	-97.02	-72.65	-65.89	-66.72	-96.19	-78.68	-85.16	-99.1925	-69.41	-88.86	-72.91	-94.38	-81.44
	-75	-73.37	-99.86	-101.6	-83.62	-80.92	-82.86	-88.81	-101.93	-87.55	-93.53	-102.8	-81.78	-74.3	-73.82	-102.4	-82.46	-87.61	-106.754	-74.21	-97.28	-79.26	-105.95	-84.76
	-100	-79.23	-107.08	-104.79	-87.37	-84.59	-87.12	-94.79	-106.75	-91.96	-91.62	-109.36	-88.81	-82.11	-78.77	-108.97	-86.45	-90.24	-115.54	-79.74	-103.97	-84.32	-112.77	-91.1
	-125	-85.44	-113.59	-107.75	-91.28	-89	-90.79	-100.7	-112.43	-97.26	-94.46	-114.63	-95.85	-86.31	-83.85	-115.77	-89.5	-92.76	-113.99	-85.19	-109.5	-90.04	-119.73	-96.33
	-150	-91.52	-118.59	-109.53	-95.31	-92.35	-94.42	-105.86	-116.86	-101.2	-107.95	-118.88	-101.07	-89.39	-89.34	-122.45	-92.66	-95.46	-29,51*	-91.44	-115.94	-94.73	-128.04	-100.51
Two-way ANOVA	F (DFn, DFd)
Surgery	F (1,20) = 0,291
Current	F (6,120) = 218,522***
Surgery x Current	F (6,120) = 2,360*
Figure 3F - Activity driven in response to the injection of positive currents (+25 pA steps) and rheobase in females.
Firing frequency (Hz)		Females
	Injected current (pA)	Sham												CCI
	0	8.27	0	0	0	0	0	0	0	2.88	0	0	0	0	0	0	0	0	0	0	0	0	0	0	0	0	0	0	0	0	0	0	0
	25	12.62	3.71	0	0	0	0	0	0	6.09	0	4.63	0	0	0	0	0	0	0	0	0	0	0	0	0	0	0	0	0	0	0	0	0
	50	17.7	9.2	0	0	7.19	0	0	0	8.93	0	9.48	3.91	0	0	0	0	0	4.5	0	0	0	0	0	0	0	0	0	0	0	0	0	0
	75	21.12	14.31	0	5.64	20.3	4.49	0	6.47	12.35	0	13.47	8.73	0	0	0	11.85	0	7.94	0	0	5.89	0	0	0	0	0	8.55	0	5.75	0	0	3.97
	100	24.16	18.35	9.35	9.16	32.8	11.29	7.12	10.23	15.01	9.62	17.53	12.77	0	8.28	6	19.45	0	10.5	0	10.18	8.78	4.98	0	6.25	9.7	0	14.13	8.91	9.83	0	8.25	8.89
	125	26.26	21.22	12.13	11.97	43.6	15.21	12.1	12.91	18.73	13.74	20.14	13.05	7.59	11.38	13.43	25.16	0	12.05	0	14.52	11.14	7.81	6.8	10.84	14.15	6.21	19.92	13.57	13.73	9.45	11	12.34
	150	29.59	24.72	14.23	14.15	51.35	17.9	16.32	15.64	21.06	17.87	22.24	15.95	11.13	15.13	24.76	30.06	6.3	14.03	7.7	18.4	12.72	9.36	11.89	14.13	17.95	11.15	23.16	18.48	17.16	13.78	15.31	15.19
	175	32.38	28.01	16.54	16.71	59.76	20.46	19.8	18.04	23.16	21.8	24.37	18.9	14.05	18.25	35.72	34.59	8.41	15.98	13.18	21.54	13.91	11.77	14.98	16.81	21.23	15.96	24.65	22.65	19.95	17.23	18.41	17.41
Two-way ANOVA	F (DFn, DFd)
Surgery	F (1,29) = 8,482**
Current	F (7,203) = 120,480***
Surgery x Current	F (7,203) = 2,673*
Injected current (pA)	Females
	Sham	CCI
	0	125
	25	100
	25	100
	25	75
	25	150
	75	50
	100	150
	75	100
	0	75
	100	100
	25	125
	50	100
		100
		125
		75
		100
		75
		125
		100
		75
Shapiro-Wilk test
W	0.9055	0.9204
P value	0.1353	0.1007
Passed normality test	Yes	Yes
	Unpaired Student's t-test
	t (df)	P value
	t (30) =5,249	P = <0,0001
Figure 3 G - Voltage deflections in response to the injection of negative currents (- 25 pA steps) in females
Voltage (mV)		Females
	Current (pA)	Sham											CCI
	0	-42.24	-57.72	-77.1	-79.28	-84.82	-81.41	-64.3	-82.07	-44.51	-61.45	-68.42	-52.19	-61.21	-64.12	-46.75	-74.97	-62	-59.89	-72.32	-67.93	-81.38	-84.86	-69.56	-87.11	-65.82	-65.85	-79.75	-66.18
	-25	-41.8	-73.19	-84.49	-87.11	-100.35	-89.27	-75.61	-89.83	-52.98	-73.94	-79.18	-56.67	-64.15	-75.12	-45.9	-80.73	-67.45	-66.91	-82.19	-71.69	-90.5	-92.31	-75.25	-90.39	-73.73	-70.3	-83.17	-70.17
	-50	-49.89	-82.55	-90.66	-92.99	-113	-98.98	-80.51	-97.16	-84.75	-82.53	-87.18	-63.02	-69.79	-84.34	-43.97	-87.54	-74	-73.16	-89.94	-75.33	-95.05	-100.83	-79.31	-93.26	-80.31	-75.72	-91.08	-76.85
	-75	-59.2	-87.64	-95.62	-100.01	-124.7	-106.3	-85.95	-103.15	-92.98	-93.02	-93.2	-67.26	-74.79	-92.84	-43.22	-94.15	-80.88	-79.84	-98.13	-79.5	-100.19	-108.57	-83.99	-97.24	-85.63	-80.38	-98.21	-83.06
	-100	-66.32	-92.78	-101.02	-104.58	-138.92	-113.56	-93.66	-109.7	-97.05	-100.81	-100.81	-69.47	-80.79	-101.71	-45.47	-99.52	-85.2	-85.97	-104.44	-83.21	-104.25	-115.14	-87.28	-99.9	-90.33	-84.83	-103.49	-89.68
	-125	-71.89	-98.21	-106.6	-110.73	-152.4	-118.7	-97.24	-116.44	-104.6	-111.3	-106.82	-75.81	-85.73	-112.51	-45.4	-106	-90.14	-91.18	-109.99	-79.04	-108.88	-124.91	-90.48	-103.84	-92.92	-89.79	-108.73	-95.01
	-150	-80.71	-102.88	-109.5	-116.05	-161.37	-131.97	-103.83	-122.63	-115.03	-114.1	-113.24	-79.94	-89.59	-121.49	-51.86	-111.47	-96.94	-95.54	-116.37	-92.55	-113.9	-133.39	-93.24	-106.81	-98.11	-92.96	-114.86	-98.7
Two-way ANOVA	F (DFn, DFd)
Surgery	F (1,26) = 2,115
Current	F (6,156) = 216,541***
Surgery x Current	F (6,120) = 8,808***
