## Supplementary material for "Sex differences in the impact of nerve injury on Locus Coeruleus function and behaviour in mice": Source data: Figure 4 source data.xlsx

### Sheet: Figure 4
Figure 4. Effect of chemogenetic bilateral inhibition of noradrenergic neurons in the LC on depressive-like behaviour, anxiety and fear after 7-11 weeks of nerve injury in male and female TH:Cre mice.
Figure 4C - Depressive-like behaviour evaluated by the tail suspension test (TST), represented by immobility time (in seconds).
Immobility (s)	7-11 weeks			7-11 weeks
	Male			Female
	CCI-Sal	CCI-CNO		CCI-Sal	CCI-CNO
	200	39.36		132.71	164
	145	39		157	176
	170	14.66		149	156
	70.63	106		165	133
	115	83.8		186	168
	147	94		212	214
	164	122		141	170
	173	169		186	142
	206	166		97	198
	194	132			193
	180
Shapiro-Wilk test
W	0.9085	0.9456		0.9829	0.9784
P value	0.2341	0.6168		0.9774	0.9558
Passed normality test	Yes	Yes		Yes	Yes
Unpaired Student's t-test	t (df)	P value		t (df)	P value
	t(19) = 3.127	0.0056		t(17) = 0.9542	0.3533
Figure 4D - Anxiety-like behaviour represented as the percentage of time spent in the central zone in the open field (OF) test, along with the total distance travelled during the test.
Time in centre (%)	7-11 weeks			7-11 weeks				Total Distance (AU)	7-11 weeks			7-11 weeks
	Male			Female					Male			Female
	CCI-Sal	CCI-CNO		CCI-Sal	CCI-CNO				CCI-Sal	CCI-CNO		CCI-Sal	CCI-CNO
	20.8267	25.98		28.4	25.2267				2489.86	3017.39		3092.62	2427.03
	25.3267	17.96		29.88	27.52				2656.82	3076.5		2928.13	3128.93
	15.9067	31.8467		23.86	25.92				2804.62	2150.32		2641.64	2544.03
	22.44	28.02		23.7667	31.2133				3020.53	2898		2359.86	2497.81
	20.0467	36.0467		22.1533	29.88				1712.31	2444.97		2626.07	2664.68
	10.2733	26.52		25.2933	23.86				2954.24	2975.31		2747.61	2367.21
	19.04	17.3467		26.3933	25.4733				2269.08	3062.22		2364.57	2363.33
	18.82	18.9467		21.5667	18.5267				2253.21	2475.44		2852.79	2858.75
	19.68	29.1333		24.78	20.8067				2121.94	2106.53		3100.57	2541.38
	13.92	24.52			31.9933				2402.33	2373.12			2831.73
	29.055	16.6467							2432.27	2425.6
Shapiro-Wilk test								Shapiro-Wilk test
W	0.9794	0.9341		0.9684	0.9619			W	0.9691	0.8686		0.9294	0.9012
P value	0.9628	0.4535		0.8808	0.8068			P value	0.877	0.0744		0.4753	0.2257
Passed normality test	Yes	Yes		Yes	Yes			Passed normality test	Yes	Yes		Yes	Yes
Unpaired Student's t-test	t (df)	P value		t (df)	P value			Unpaired Student's t-test	t (df)	P value		t (df)	P value
	t(20) = 2.109	0.0477		t(17) = 0.9384	0.711				t(20) = 1.063	0.3006		t(17) = 1.006	0.3193
Figure 4E - Response to an aversive stimulus in the fear conditioning (FC) test.
FC Conditioning - Freezing (%)	7-11 weeks									7-11 weeks									FC Conditioning - Freezing (AUC)	7-11 weeks				7-11 weeks
	Male									Female										Male				Female
	CCI-Sal				CCI-CNO					CCI-Sal				CCI-CNO						CCI-Sal	CCI-CNO			CCI-Sal	CCI-CNO
	CtxA	T1	T2	T3	CtxA	T1	T2	T3		CtxA	T1	T2	T3	CtxA	T1	T2	T3			94.16	82.36			201.6	91.31
	16.0433	20.13	28.27	75.47	4.04667	22.67	32	51.33		15.0667	58	94.27	83.6	10.89	14.13	49.87	43.73			131.2	58.76			99.54	118.6
	23.47	22	68.27	58.4	8.97667	24.27	12	36		15.33	23.2	32.27	72.8	12.7567	22.8	66.67	45.6			127.8	105.1			125.2
	10.3567	42.27	44.8	71.2	9.86667	17.2	44.8	76.4		8.71	38.4	53.33	58.27	6.22333	37.33	81.2	58.4			143.3	66.29			117.1	150.8
	12.7567	27.2	74	71.47	8.58	24.27	23.73	28		6.89	32.93	54.8	51.87	8.89	17.6	47.47	55.73			161.3	177.6			175.7	97.38
	11.51	46.13	71.2	76.4	48.18	38.27	80.13	70.13		17.3767	41.87	82.67	84.93	70.8	69.87	97.07	70.53			189.6	156.6			149.5	237.6
	11.7333	49.07	87.33	94.67	35.91	38.67	65.87	68.13		16.2667	33.47	77.2	61.33	12.93	50	62	96.4			173.4	154			164	166.7
	9.82	50.4	99.33	97.73	16.09	36.67	79.33	60		12.09	30	97.6	60.67	15.2	46.27	82.4	76.8			169.7	85.28			99.88	174.7
	16.62	41.47	74.53	97.6	8.67	9.87	44.27	53.6		22.44	33.33	32.93	44.8	10.4	44.27	89.73	99.33			174.6	151.6			103.5	188.9
	14.09	67.6	66.8	63.73	27.24	40.93	55.87	82.27		11.24	17.33	33.33	94.53							152.7	120.6			133.9
	36.98	42.93	65.07	75.33	6.22	62.8	28.67	52.13		9.78	29.47	75.07	88.13							85.7	50.6			120.1
		15.07	24	56.27	18.8	14	5.2	44			7.73	61.2	92.53						Shapiro-Wilk test				Shapiro-Wilk test
Shapiro-Wilk test																			W	0.9284	0.9224		W	0.9159	0.9558
W	0.9621				0.9928					0.9263				0.8948					P value	0.3952	0.3389		P value	0.2859	0.769
P value	0.7921				0.9714					0.5728				0.4056					Passed normality test	Yes	Yes		Passed normality test	Yes	Yes
Passed normality test	Yes				Yes					Yes				Yes
																			Unpaired Student's t-test	t (df)	P value		Unpaired Student's t-test	t (df)	P value
	Repeated-measures ANOVA									Repeated-measures ANOVA										t(20) = 2.131	0.0457			t(17) = 0.9359	0.3624
	F (DFn, DFd)	P value								F (DFn, DFd)	P value
Interaction	F(3, 57) = 2.149	P=0.1041							Interaction	F(3, 51) = 0.706	P=0.5530
Treatment	F(1, 19) = 3.896	P=0.0631							Treatment	F(1, 17) = 1.770	P=0.2010
Trials	F(3, 57) = 46.985	P<0,0001							Trials	F(3, 51) = 45.362	P<0,0001
FC Test - Freezing (%)	7-11 weeks									7-11 weeks									FC Test - Freezing (AUC)	7-11 weeks				7-11 weeks
	Male									Female										Male				Female
	CCI-Sal			CCI-CNO						CCI-Sal			CCI-CNO							CCI-Sal	CCI-CNO			CCI-Sal	CCI-CNO
	CtxB	T1	T2	CtxB	T1	T2				CtxB	T1	T2	CtxB	T1	T2					99.55	114.6			148	116.5
	18.1767	69.33	42.27	19.7767	66.93	75.6				34.7567	85.6	90.13	44.4433	58	72.53					126.7	33.73			150.4	121.6
	34.31	71.87	75.33	5.2	24.53	13.2				30.0867	92.13	86.53	48.3033	70.93	53.07					132.9	158.3			147.7	142.9
	48.5333	66	85.33	46.0867	93.87	82.8				49.02	89.07	68.27	46.1333	82.67	74.4					148.2	129.8			146	81.78
	42.49	78.8	96.27	51.9567	73.33	60.93				83.3333	67.73	73.2	9.29	60.13	34					99.92	161.2			151	181.6
	45.29	57.07	40.4	35.87	99.07	88.4				35.7767	95.07	76.13	67.47	97.87	100					109.8	124.6			100.4	159.5
	40.89	62.53	53.73	71.96	64.13	48.93				40.98	47.6	64.67	33.6	100	85.33					190.1	106.5			131.9	161.5
	84.09	100	96.13	32.4	42	96.67				25.87	80	77.87	54.89	90.13	87.87					141.5	143.8			132.4	151
	28.8	77.33	99.47	17.64	86.27	97.47				32.04	66.4	100	48.58	85.47	82.53					143.6	136.4			171.7
	49.87	70.8	95.73	61.16	71.33	69.07				44.93	100	98.4								111.3	113.9			135.8
	42.67	74	32	37.6	73.07	44.13				39.38	72.8	86.53								111.5	73.85			164.4
	50.4	50.8	71.07	29.02	46.27	26.13				48.18	92.27	96.13							Shapiro-Wilk test				Shapiro-Wilk test
Shapiro-Wilk test									Shapiro-Wilk test										W	0.8938	0.9047		W	0.9185	0.9567
W	0.7728			0.8334					W	0.7981			0.8862						P value	0.1552	0.2111		P value	0.3063	0.7782
P value	0.0511			0.1971					P value	0.1099			0.3428						Passed normality test	Yes	Yes		Passed normality test	Yes	Yes
Passed normality test	Yes			Yes					Passed normality test	Yes			Yes
																			Unpaired Student's t-test	t (df)	P value		Unpaired Student's t-test	t (df)	P value
	Repeated-measures ANOVA									Repeated-measures ANOVA										t(20) = 0.777	0.446			t(17) = 0.3511	0.7298
	F (DFn, DFd)									F (DFn, DFd)	P value
	F (df, residual)	P value							Interaction	F(2, 34) = 1.056	P=0,3589
Interaction	F(2, 40) = 0.097	P=0.9076							Treatment	F(1, 17) = 0.221	P=0,6445
Treatment	F(1, 20) = 0.749	P=0,3970							Trials	F(2, 34) = 48.946	P<0,0001
Trials	F(2, 40) = 19.293	P<0,0001
