## Supplementary material for "Sex differences in the impact of nerve injury on Locus Coeruleus function and behaviour in mice": Source data: Figure 4-figure supplement 1 source data.xlsx

### Sheet: Figure 4-figure supplement 1
Figure 4-figure supplement 1.
Figure 4-figure supplement 1B - Latency to immobility (in seconds) and the percentage of clasping, curling, swinging and climbing behaviours in the TST in male and female mice at 7-11 weeks
Latency to immobility (s)		7-11 weeks			7-11 weeks
		Male			Female
		CCI-Sal	CCI-CNO		CCI-Sal	CCI-CNO
		24	63		145	38
		11	90		44	15
		48	152		63	83
		64	42		104.67	41
		38	60		68.12	67
		49	19		57.11	86.84
		20.68	129.12		110.28	58.61
		27.95	50.46		127.95	42.07
		39.81	43.06		40.81	79.61
		58.01	71.28			31.77
		52.01				65.51
	Shapiro-Wilk test
	W	0.9681	0.9101		0.9117	0.9597
	P value	0.8667	0.2815		0.3278	0.7825
	Passed normality test	Yes	Yes		Yes	Yes
	Unpaired Student's t-test	t (df)	P value		t (df)	P value
		t(19) = 2.428	0.0253		t(18) = 2	0.0491
Animals presenting behaviour (%)			7-11 weeks				7-11 weeks
			Male				Female
			CCI-Sal	CCI-CNO			CCI-Sal	CCI-CNO
		Clasping	41.6667	16.6667		Clasping	15.38	23.07
		Curling	100	100		Curling	100	100
		Swinging	100	100		Swinging	100	100
		Climbing	8.33333	16.6667		Climbing	30.76	7.69
			Chi-squared test (χ²(df))				Chi-squared test (χ²(df))
		% Clasping	χ²(1) = 15.34***			% Clasping	χ²(1) = 0.5520
		% Curling	χ²(1) = 0			% Curling	χ²(1) = 0
		% Swinging	χ²(1) = 0			% Swinging	χ²(1) = 0
		% Climbing	χ²(1) = 3.703			% Climbing	χ²(1) = 16.85***
